# Paternal multigenerational exposure to an obesogenic diet drives epigenetic predisposition to metabolic disorders

**DOI:** 10.1101/2020.05.19.104075

**Authors:** Georges Raad, Fabrizio Serra, Luc Martin, Marie-Alix Derieppe, Jérôme Gilleron, Vera L Costa, Didier F Pisani, Ez-Zoubir Amri, Michele Trabucchi, Valérie Grandjean

## Abstract

Obesity is a growing societal scourge responsible for approximately 4 million deaths worldwide. Recent studies have uncovered that paternal excessive weight induced by an unbalanced diet affects the metabolic health of offspring. These reports mainly employed single-generation male exposure. However, the consequences of multigenerational unbalanced diet feeding on the metabolic health of progeny remain largely unknown. Here, we show that maintaining paternal western diet feeding for five consecutive generations in mice induces a gradual enhancement in fat mass and related metabolic diseases over generations. Strikingly, chow-diet-fed progenies from these multigenerational western-diet-fed males develop a “healthy” overweight phenotype that is not reversed after 4 subsequent generations. Mechanistically, sperm RNA microinjection experiments into zygotes suggest that sperm RNAs are sufficient for establishment but not for long-term maintenance of epigenetic inheritance of metabolic pathologies. Progressive and permanent metabolic deregulation induced by successive paternal western-diet-fed generations may contribute to the worldwide epidemic of metabolic diseases.
