## Supplementary Table 5 for "Paternal multigenerational exposure to an obesogenic diet drives epigenetic predisposition to metabolic disorders"

### Sheet: DE HFD1
SmallRNAs	log2FoldChange	pvalue	padj
ENSMUST00000082456	-1.09277720440642	0.00379713170597132	0.0300807257650904
piRNAclusterDB_2110	-1.1067180234406	0.00151669309039772	0.0131879787641156
piRNAclusterDB_723	-1.12416902739523	2.12421925218032e-05	0.000425331056686564
ENSMUST00000083767	-1.13150026462183	0.00075305946893981	0.00717708424000496
chr16.tRNA267-LysCTT	-1.13267685703997	5.83211735065304e-05	0.000890111616629389
piRNAclusterDB_1784	-1.13330270253964	0.00322819897479995	0.0259983183118114
piRNAclusterDB_710	-1.14006920284326	0.00696856306356801	0.049299477751174
piRNAclusterDB_449	-1.1568912620184	0.00219596939382495	0.0185046455676562
piRNAclusterDB_1789	-1.15936773292537	0.00135941264700969	0.012011814178537
piRNAclusterDB_1875	-1.16534053302951	6.3461516279911e-05	0.000945424978026661
ENSMUST00000083034	-1.16585332820666	0.00317128150718874	0.0255871419202936
piRNAclusterDB_1729	-1.18515699027097	5.74942761113979e-05	0.000880570228864042
piRNAclusterDB_1876	-1.18750088016099	4.01079769164174e-05	0.000696736864359555
piRNAclusterDB_688	-1.19637648113532	0.00104274124890158	0.00958224326622191
piRNAclusterDB_2321	-1.20017839571228	0.00289560797413763	0.0235808373266991
ENSMUST00000082834	-1.20855143375579	0.000205559348403833	0.00231254266954312
piRNAclusterDB_1119	-1.21824867256033	0.00536472028537574	0.040244138279204
ENSMUST00000104327	-1.22499185742352	0.00593843360761148	0.042987168652113
piRNAclusterDB_1960	-1.22717572796568	0.00568623069117713	0.0417537339719334
piRNAclusterDB_269	-1.2409348109438	0.00539364156560091	0.0403137764278218
piRNAclusterDB_1685	-1.24119763071934	0.00303082879748172	0.0244991994463105
piRNAclusterDB_1888	-1.24942947959048	4.40483751498829e-05	0.00074143869161438
ENSMUST00000175258	-1.25479119216726	0.000986966857073081	0.00914673106395754
piRNAclusterDB_543	-1.25793310013573	0.00229276904521932	0.0192090919047645
piRNAclusterDB_361	-1.28389509417349	0.00275575065288247	0.0225682018758574
ENSMUST00000175096	-1.28545967078915	0.0063462406919075	0.0454866020035735
piRNAclusterDB_717	-1.29393295554261	7.24474389084342e-05	0.0010506082087552
piRNAclusterDB_1503	-1.31721694655541	0.0003650808069632	0.00373203213675496
piRNAclusterDB_2248	-1.32158440527669	0.000508375692510817	0.00506634679865232
chr2.tRNA1747-GlyGCC	-1.33214974157157	0.00021574203785715	0.00238680171255197
chr3.tRNA878-GlyGCC	-1.33219003426649	0.000215887366117006	0.00238680171255197
chr11.tRNA1819-GlyGCC	-1.332355911143	0.000214633285917074	0.00238680171255197
chr15.tRNA913-MetCAT	-1.33924808210135	0.000230286542536494	0.00251300189542949
chr1.tRNA1400-GlyGCC	-1.34398331820507	0.000257074076913289	0.00277141767634352
ENSMUST00000083787	-1.34588076419826	0.000225727349271701	0.00246942325707012
chr13.tRNA110-GlyGCC	-1.34645922438525	0.000189679355074901	0.0021617503522244
chr1.tRNA699-GlyGCC	-1.34696601843155	0.000189174115280789	0.00216163616021111
piRNAclusterDB_764	-1.36147021333051	0.000274899066940493	0.00293382500536737
chr13.tRNA1011-MetCAT	-1.36152428789602	0.000142415612438779	0.00176815806947562
piRNAclusterDB_1867	-1.36328315464408	3.69111020109622e-05	0.000661688733315367
chr4.tRNA1308-GlyGCC	-1.36519863613054	0.000303590279108856	0.00319318450195218
chr3.tRNA282-GlyCCC	-1.37051276474593	0.000285267976180363	0.00302231727191088
chr8.tRNA891-GlyGCC	-1.3738597850404	0.000130660062253272	0.00166763500507465
chr8.tRNA892-GlyGCC	-1.37416482833458	0.000130258464262048	0.00166738474048047
chr13.tRNA68-AlaTGC	-1.37659143220438	0.00281293299786892	0.022993356808423
chr8.tRNA562-GlyGCC	-1.38734158735445	0.000112902457962959	0.00150736104024284
chr13.tRNA77-GlyGCC	-1.38990973440904	0.000113005337107628	0.00150736104024284
piRNAclusterDB_832	-1.39539187490296	0.00372385987710956	0.0295539061156059
ENSMUST00000083890	-1.3988685180294	0.000643055529806171	0.00623763863911986
chr1.tRNA702-GlyGCC	-1.40890472126241	9.18800383516559e-05	0.00129373021743541
chr1.tRNA706-GlyGCC	-1.40915528345068	9.17276152561925e-05	0.00129373021743541
chr1.tRNA704-GlyGCC	-1.4092465364267	9.18299781613993e-05	0.00129373021743541
piRNAclusterDB_500	-1.40931340618262	6.64708993042824e-05	0.000978755773427608
piRNAclusterDB_1851	-1.41090134946948	0.00127292362431858	0.0114092641070854
chr13.tRNA61-MetCAT	-1.41833677637873	0.000101883069106277	0.00140959154277841
piRNAclusterDB_1327	-1.42637208520587	0.00471600338161264	0.0362418217618647
ENSMUST00000175599	-1.43021764230324	0.000400436397447373	0.0040554637467698
ENSMUST00000158045	-1.44353402357309	0.00211886668581709	0.0178894643783203
piRNAclusterDB_439	-1.45714103409018	0.0026153374072868	0.0216211132250131
chr9.tRNA1035-LysCTT	-1.47813432549509	1.73741822284676e-05	0.000361134787748863
chr12.tRNA796-LysCTT	-1.47898882123357	1.68594006836386e-05	0.000352111406622404
chr15.tRNA876-MetCAT	-1.48358604619458	1.93062845702689e-05	0.000396890648647887
chr13.tRNA1006-MetCAT	-1.4988929536087	0.000124308447653548	0.00161010793474106
ENSMUST00000082783	-1.50988999025217	7.70872954743346e-05	0.00111301259168039
chr8.tRNA788-MetCAT	-1.52387035261506	7.7260667876096e-05	0.00111301259168039
piRNAclusterDB_1874	-1.52407436740465	4.57516646565991e-05	0.000762236703152882
piRNAclusterDB_1967	-1.53403789475407	0.00535652115712489	0.040244138279204
piRNAclusterDB_1389	-1.53538406969242	5.64548249739875e-05	0.00086769475708259
ENSMUST00000083065	-1.54624339111303	0.000112523870704692	0.00150736104024284
piRNAclusterDB_407	-1.5495018718352	4.12499666582848e-07	1.37447407987338e-05
piRNAclusterDB_1665	-1.5542993176253	0.000666235716694253	0.00641968852841151
ENSMUST00000083320	-1.55743706438036	0.000854017143795776	0.00800208968711405
piRNAclusterDB_99	-1.5614717555128	0.0012455370783412	0.01118676820362
piRNAclusterDB_861	-1.56795543943304	0.00010843076519226	0.00146987667721806
ENSMUST00000157743	-1.57548119423265	0.00504328543679588	0.038485910719605
ENSMUST00000175620	-1.57667468466212	2.13915766875188e-05	0.00042636635726493
ENSMUST00000083977	-1.58486637593436	5.22162252341642e-05	0.000825810953431619
piRNAclusterDB_894	-1.59115414597467	0.000281709899727976	0.00299188251170952
chr13.tRNA99-MetCAT	-1.61303427769191	5.18429075610744e-05	0.000822888332742145
ENSMUST00000083393	-1.61676894422319	0.000568551813209335	0.00564029241967897
ENSMUST00000116815	-1.62258206419868	0.000717076103264713	0.00686411664638261
piRNAclusterDB_1024	-1.63028401116986	0.000208415665961082	0.00233864879670982
chr3.tRNA748-LysCTT	-1.63074526745187	1.89963925377433e-06	5.24805401438288e-05
chr11.tRNA2023-LysCTT	-1.63352846834816	1.95697739500796e-06	5.37245681082373e-05
piRNAclusterDB_1843	-1.64340301260126	0.000709699387909586	0.00680843478730845
piRNAclusterDB_2115	-1.6436095692157	0.00120883556700999	0.0109245698757735
chr17.tRNA999-LysCTT	-1.64792802575441	1.55426761800094e-06	4.40544035881435e-05
chr13.tRNA103-LysCTT	-1.65468992103244	1.34885409072888e-06	3.95150879599435e-05
mmu-let-7a-1-3p	2.63227332711149	0.000220581924906573	0.00242528993001811
chr3.tRNA292-LysCTT	-1.66360548920892	1.17923821476333e-06	3.54991366030479e-05
piRNAclusterDB_1749	-1.67163141134113	6.16920770702641e-06	0.00014172942969037
chr17.tRNA83-LysCTT	-1.67207923947354	1.13658893471048e-06	3.46937811189596e-05
chr17.tRNA81-LysCTT	-1.67605142633692	1.06975438160893e-06	3.33534133980214e-05
piRNAclusterDB_180	-1.68544821736601	0.00110499350892044	0.0101117330533285
ENSMUST00000122780	-1.68711003637303	0.000255485218938147	0.00276722823986355
piRNAclusterDB_1365	-1.68763999298698	0.0012810709790365	0.0114587598842096
ENSMUST00000082760	-1.72098860357168	4.0986253660657e-05	0.000707134376398292
ENSMUST00000082559	-1.73084584980854	0.00133299389953078	0.0118503429153806
chr19.tRNA109-ValTAC	-1.7401265959405	2.78980019711799e-10	1.4496997452881e-08
piRNAclusterDB_1054	-1.74407635243754	0.000674157899029424	0.00648171636401638
piRNAclusterDB_1467	-1.75687912888769	0.00383165814064441	0.0302992532317262
piRNAclusterDB_1531	-1.76883098743172	1.08889414019651e-05	0.000238845372962701
piRNAclusterDB_73	-1.77159643461887	4.32349416008073e-05	0.000734321089834723
piRNAclusterDB_1962	-1.78122184405887	0.000129919633653081	0.00166738474048047
ENSMUST00000178972	-1.78287560656676	0.00526720222966015	0.0397087007469197
ENSMUST00000083011	-1.80628261286759	5.56192110355553e-05	0.000866302125314728
piRNAclusterDB_2306	-1.82337150465424	1.347488370597e-12	9.04890267331676e-11
ENSMUST00000104318	-1.84959023464248	1.89344179714094e-06	5.24805401438288e-05
piRNAclusterDB_1181	-1.8535569641918	1.63688983891562e-06	4.60969299797851e-05
piRNAclusterDB_1708	-1.87769701716446	6.61578887686483e-06	0.000150405825247474
ENSMUST00000158323	-1.88215441430971	1.30788978420158e-13	1.16508957306937e-11
piRNAclusterDB_929	-1.88354930301838	0.000388954821156388	0.0039483437077852
mmu-let-7c-2-3p	2.63227332711149	0.000220581924906573	0.00242528993001811
chr15.tRNA355-MetCAT	-1.89854911926788	2.14071023438457e-06	5.8401251081804e-05
ENSMUST00000082988	-1.91671664575508	0.001085313768009	0.0099525096583178
ENSMUST00000082956	-1.91824209153094	0.00128893188078685	0.0114820156319073
chr1.tRNA1276-LysCTT	-1.92813738145265	6.20360048824807e-05	0.000933748832110443
piRNAclusterDB_998	-1.94562167381682	2.4313966060207e-05	0.000473538001572654
chr13.tRNA84-AspGTC	-1.94726600147808	2.34703340875854e-06	6.06201232498878e-05
chr11.tRNA397-AspGTC	-1.94847181678645	2.43854535349436e-06	6.18851771395515e-05
chr11.tRNA69-AspGTC	-1.94874920959687	2.56955777561911e-06	6.40921125175852e-05
piRNAclusterDB_1132	-1.94986147163114	6.20655638349484e-12	3.870231230565e-10
chr1.tRNA707-AspGTC	-1.9506096433801	2.38603186883435e-06	6.09066029676137e-05
ENSMUST00000104510	-1.95283919138682	0.000854289529025234	0.00800208968711405
ENSMUST00000083100	-1.95783449075034	0.00113078107861924	0.0103260657074749
chr5.tRNA1317-AspGTC	-1.95915894736966	2.31635886113737e-06	6.01839668384799e-05
chr1.tRNA1013-AspGTC	-1.95978952677539	2.27451731531776e-06	6.01735068654826e-05
chr13.tRNA991-AspGTC	-1.96016577969502	2.36204599336376e-06	6.06490044766635e-05
chr1.tRNA1005-AspGTC	-1.96063402734514	2.26942017536025e-06	6.01735068654826e-05
chr13.tRNA993-AspGTC	-1.96068516181941	2.31094724084878e-06	6.01839668384799e-05
chr1.tRNA1002-AspGTC	-1.96103076763597	2.30394293800335e-06	6.01839668384799e-05
piRNAclusterDB_1915	-1.962081658248	0.000112951436646998	0.00150736104024284
chr5.tRNA1315-AspGTC	-1.96251149863741	2.26027634416851e-06	6.01735068654826e-05
chr1.tRNA1008-AspGTC	-1.96311242643001	2.24460842412151e-06	6.01735068654826e-05
chr10.tRNA861-AspGTC	-1.9635881762679	2.27459991587735e-06	6.01735068654826e-05
chr10.tRNA866-AspGTC	-1.96441239364761	3.55329421531922e-07	1.20233560076499e-05
piRNAclusterDB_525	-1.97664476457958	0.000121373516782209	0.00158652907316386
piRNAclusterDB_2309	-1.98798736448821	9.21790935091533e-13	6.59609415028614e-11
chr19.tRNA110-ValTAC	-1.98872648289148	8.4115555068882e-13	6.22312538772322e-11
chrX.tRNA460-ValTAC	-1.98933537206382	9.06158136076809e-13	6.59230043995879e-11
ENSMUST00000158792	-1.99930780509074	1.93671725457045e-05	0.000396890648647887
ENSMUST00000082870	-2.00408185349223	0.00562738377429003	0.041492449619554
piRNAclusterDB_1707	-2.00412486388732	2.55051365738474e-06	6.39827133016344e-05
piRNAclusterDB_837	-2.0224420809258	1.07305488486138e-09	5.09117888306512e-08
ENSMUST00000082463	-2.02966880441499	2.66688145775629e-05	0.000515085732880805
piRNAclusterDB_1609	-2.03018783904732	1.37815971941161e-05	0.000292022678409305
ENSMUST00000082910	-2.04163098598709	5.66992289969449e-10	2.81241062013255e-08
ENSMUST00000082639	-2.0481587493044	0.000199351305341096	0.00224849728117282
ENSMUST00000116813	-2.06069510571885	5.45840069646212e-11	3.01593911899458e-09
chr11.tRNA1132-MetCAT	-2.06727657850243	1.39955532831293e-06	4.04573444244101e-05
ENSMUST00000083894	-2.0691416787635	0.000354674521546467	0.00364271596835372
ENSMUST00000082719	-2.07314857770154	0.00240683057512587	0.0200876012627618
chr19.tRNA371-MetCAT	-2.09155642797777	1.16606823798639e-06	3.53464434639625e-05
piRNAclusterDB_75	-2.09937696710124	0.00114220782604162	0.0104086370786465
ENSMUST00000083103	-2.11278103936994	2.91692211791607e-08	1.1681068848352e-06
piRNAclusterDB_262	-2.11986810563734	0.0050928707849696	0.0387964763985904
piRNAclusterDB_2006	-2.12278577703415	2.37549882028432e-16	4.93764397644812e-14
ENSMUST00000083979	-2.12423066206528	0.000813832508220633	0.00767252461853793
ENSMUST00000180099	-2.12581229004235	0.000401778828698733	0.00405964024831011
ENSMUST00000083725	-2.14630691721431	0.000265179531135862	0.00284400160542515
piRNAclusterDB_2375	-2.15382661020619	0.000223066888522307	0.00244644966934641
ENSMUST00000179376	-2.15729048396966	0.000183271645961125	0.00211635114978918
ENSMUST00000083311	-2.16062384835516	0.000212576213079423	0.00237921838485046
ENSMUST00000083885	-2.1641997251556	0.000215987783839182	0.00238680171255197
ENSMUST00000083198	-2.16497224513986	0.00014591597001939	0.00179921810490011
ENSMUST00000083413	-2.17450561150409	0.000191323245333761	0.00216915835293992
ENSMUST00000104106	-2.17651557809364	0.000310245728486506	0.00325534280010481
ENSMUST00000083336	-2.19447765500696	0.00018613987035079	0.00213254733354645
ENSMUST00000177746	-2.19506845016807	0.00018204068877878	0.00211635114978918
chr5.tRNA1610-AspGTC	-2.19527949868707	1.12650999693506e-06	3.46282826522643e-05
ENSMUST00000179018	-2.19927272000702	0.000252364149407461	0.00274022266707355
ENSMUST00000179535	-2.20125849826151	0.000183035075186051	0.00211635114978918
ENSMUST00000180237	-2.20258455052412	6.48215121997246e-05	0.000962401022965298
ENSMUST00000179904	-2.20380062245593	0.000169844085601182	0.0020089566694192
ENSMUST00000178420	-2.20595138371255	0.000139632514687525	0.00175278955839909
ENSMUST00000083855	-2.20743594325867	0.000169332379452431	0.00200852129432028
chr2.tRNA511-AspGTC	-2.21572037263824	2.73075650012092e-07	9.53580169842225e-06
ENSMUST00000157937	-2.21826463810321	0.00543317099045262	0.0405398143133772
ENSMUST00000178183	-2.22012419552092	0.000141732267147197	0.0017676038459929
ENSMUST00000083741	-2.2222720797452	7.00306913924336e-05	0.00101894655975991
ENSMUST00000083459	-2.22271964997513	0.000303158254165204	0.00319318450195218
piRNAclusterDB_691	-2.22388113014312	3.66931591741692e-05	0.000661688733315367
ENSMUST00000179690	-2.2249734332261	0.000141269718755815	0.00176688344518376
ENSMUST00000083204	-2.22989006980762	0.000151578223594627	0.00185333038092591
ENSMUST00000097247	-2.23088521457971	4.6018288062389e-05	0.000762724857238842
ENSMUST00000178491	-2.23163087650695	0.000257141846258678	0.00277141767634352
ENSMUST00000179017	-2.23388213324528	0.000157432117360953	0.00189831821071978
ENSMUST00000179782	-2.23713870726826	0.000172824322784146	0.00202789830363656
ENSMUST00000177941	-2.23935002610423	6.33883351336139e-05	0.000945424978026661
ENSMUST00000179419	-2.24037721459601	0.00010925572975085	0.00147647449028626
ENSMUST00000082478	-2.24054722722622	0.000121761108707879	0.00158652907316386
ENSMUST00000179775	-2.24186523150849	6.14418036798947e-05	0.000928005097102907
ENSMUST00000082973	-2.24418250156886	0.000131833731282648	0.00167283208444407
ENSMUST00000082953	-2.24760852253969	4.78225695246625e-05	0.000784757578853953
ENSMUST00000179111	-2.24820065917417	0.000149965426078692	0.00183876147425137
ENSMUST00000179791	-2.25145764064266	5.57861839431337e-05	0.000866302125314728
ENSMUST00000083727	-2.25156468162893	0.000121540141787988	0.00158652907316386
ENSMUST00000178061	-2.25242478345869	0.000261520803651027	0.00281167070920378
ENSMUST00000178482	-2.25338881266535	4.02006602295497e-05	0.000696736864359555
ENSMUST00000178023	-2.25383155938378	4.16959066845326e-05	0.000710947783898378
ENSMUST00000083693	-2.25468717834415	6.11741399953652e-05	0.000927170559304754
ENSMUST00000179794	-2.25470369308784	0.000155277038210217	0.00188273408829888
ENSMUST00000178290	-2.25643669927726	5.27558078579551e-05	0.000831332495667776
ENSMUST00000083992	-2.25916919660018	5.06272464353668e-05	0.000809479599598447
ENSMUST00000083854	-2.25925360673354	0.000138806790498206	0.00175113190903083
ENSMUST00000179244	-2.2596272133499	0.000142586859210863	0.00176815806947562
ENSMUST00000082474	-2.26103627852389	5.43310531591736e-05	0.000853075708776232
ENSMUST00000083293	-2.26228204891631	3.45347953025457e-05	0.000633379754183244
ENSMUST00000179754	-2.26531992102889	0.000102148713089414	0.00140959154277841
ENSMUST00000083434	-2.26994633653429	4.4163587587569e-05	0.00074143869161438
ENSMUST00000083073	-2.27099275113275	0.000167143991340583	0.00199339760164384
ENSMUST00000179499	-2.27116411379265	0.000170289568770928	0.0020089566694192
ENSMUST00000179274	-2.27351282272146	0.000120875900061256	0.00158652907316386
ENSMUST00000178877	-2.27604270599465	3.69878696286253e-05	0.000661688733315367
ENSMUST00000082465	-2.27646508855653	0.000143377778269323	0.00177292918454842
ENSMUST00000177627	-2.2773314184132	4.51188852980364e-05	0.000754574461018884
ENSMUST00000179260	-2.28359448582739	9.50613018517476e-05	0.00132994417494512
ENSMUST00000178688	-2.28588076739375	3.89872988359998e-05	0.000686207900883625
ENSMUST00000180263	-2.2860140128211	0.000153369176563968	0.00186999009972547
ENSMUST00000082824	-2.28604379017237	4.13801865725518e-05	0.000710947783898378
ENSMUST00000180294	-2.28697719606733	3.71696784554669e-05	0.000662227128400462
ENSMUST00000082821	-2.28707715062905	0.000163727678718032	0.00195800360987455
ENSMUST00000082801	-2.28790385789245	0.000103761446302924	0.00141960456112445
ENSMUST00000178275	-2.28867616446622	3.44887404271342e-05	0.000633379754183244
ENSMUST00000178659	-2.28899796358155	0.000147953999196268	0.00181920903237101
ENSMUST00000179897	-2.29216614261726	0.000113267908636804	0.00150736104024284
ENSMUST00000083286	-2.29258484686136	8.81171032256813e-05	0.00125696456071928
ENSMUST00000180010	-2.29402461773061	0.000131445194737689	0.00167276465023328
ENSMUST00000082713	-2.29439559422251	8.66609026521932e-11	4.61310780581492e-09
ENSMUST00000157972	-2.29461185591221	0.000176898434649894	0.00206460338836039
ENSMUST00000178844	-2.29494661528714	3.58957433329055e-05	0.000655585437858296
ENSMUST00000083150	-2.2969564690983	3.33638744748906e-05	0.000622364581550843
ENSMUST00000179440	-2.30180907123546	3.62334186816128e-05	0.000658995302271832
ENSMUST00000083193	-2.30301810391727	0.000155127926033036	0.00188273408829888
piRNAclusterDB_2106	-2.30323149023686	4.52690333365021e-13	3.40688500885917e-11
ENSMUST00000179101	-2.30353665782173	6.90543135970483e-05	0.00100810059816427
ENSMUST00000180326	-2.30692221489241	0.000104071812041196	0.00141960456112445
ENSMUST00000083751	-2.31051411384712	0.000114551413830137	0.00151980827163692
ENSMUST00000093648	-2.3115071407333	2.99327672712857e-05	0.000570552528991975
piRNAclusterDB_35	-2.31812441481571	8.27545107000865e-10	4.05869032815593e-08
ENSMUST00000082495	-2.32348570983291	0.000123246750226451	0.00160110733553113
ENSMUST00000179713	-2.32392927437866	5.59672850718793e-05	0.000866302125314728
ENSMUST00000083744	-2.32811012415442	0.000175089037623675	0.00204896420704381
ENSMUST00000178139	-2.33045144831034	3.32445790732835e-05	0.000622364581550843
ENSMUST00000122734	-2.337641951268	0.00115914712124026	0.0105409941337786
ENSMUST00000180129	-2.34137943530839	9.35920127907012e-05	0.0013135985074965
ENSMUST00000082560	-2.34382903129888	6.84173848226703e-05	0.00100215397567435
ENSMUST00000178130	-2.34995032355262	5.01212233011076e-05	0.000806727753180123
ENSMUST00000083232	-2.35141684291217	3.64040742632174e-05	0.000659351801489395
ENSMUST00000082729	-2.35505341869248	6.63576849775846e-05	0.000978755773427608
ENSMUST00000082772	-2.35849547558787	6.10942268758073e-09	2.66676300312899e-07
ENSMUST00000122504	-2.35895294570695	3.99103542452149e-05	0.000696736864359555
ENSMUST00000083917	-2.35998349083869	0.000102368961984137	0.00140959154277841
ENSMUST00000082555	-2.36041081521328	2.32986462427437e-05	0.000459738190607182
ENSMUST00000083140	-2.36083427884939	5.87719890587977e-05	0.000893866662862898
ENSMUST00000179057	-2.36904324279063	0.000116551178196418	0.00153699665506756
ENSMUST00000093714	-2.37177108413197	4.94770945989441e-05	0.000802853226484725
ENSMUST00000083414	-2.37607552012664	4.94117322856393e-05	0.000802853226484725
ENSMUST00000179093	-2.37835061692454	9.91379596615595e-05	0.00137814392969015
piRNAclusterDB_1020	-2.38240174687412	1.57417597878627e-09	7.3168302408013e-08
chr13.tRNA75-ThrCGT	-2.40154433015886	5.73875984755209e-14	5.44558407273149e-12
ENSMUST00000177553	-2.40294299965787	2.44091753387966e-05	0.000473538001572654
ENSMUST00000082490	-2.40613617304018	3.27377526851279e-05	0.000615949527890446
chr7.tRNA1217-ThrAGT	-2.40863303581574	6.71322175042937e-14	6.23472615757962e-12
chr11.tRNA1822-ThrAGT	-2.41748475748201	1.58651999831108e-13	1.33176149858228e-11
chr14.tRNA634-ThrAGT	-2.45783735182581	1.89899610205383e-13	1.53502184916018e-11
chr3.tRNA295-HisGTG	-2.47784753855758	5.27855217136763e-14	5.1201956062266e-12
chr3.tRNA291-HisGTG	-2.47854575675195	4.99823708177896e-14	4.95847837771936e-12
chr3.tRNA747-HisGTG	-2.47960209395307	4.91783803107576e-14	4.95847837771936e-12
chr2.tRNA587-HisGTG	-2.48019822432498	4.77633501649653e-14	4.95847837771936e-12
chr2.tRNA1432-HisGTG	-2.48149029651802	4.49837472634856e-14	4.95847837771936e-12
chr3.tRNA751-HisGTG	-2.48169717328447	4.62739853485862e-14	4.95847837771936e-12
chr2.tRNA1431-HisGTG	-2.48192101123456	4.36310121190702e-14	4.95847837771936e-12
chr4.tRNA1691-HisGTG	-2.48305536031121	4.14719227396545e-14	4.89256602050248e-12
chr11.tRNA399-ThrAGT	-2.50388560115247	1.52261178636806e-13	1.32924008949932e-11
chr11.tRNA395-ThrAGT	-2.51787961687752	7.39047242055248e-14	6.72071085743991e-12
chr13.tRNA983-ThrAGT	-2.52242444045932	2.48726193403779e-14	3.01580509502082e-12
ENSMUST00000158683	-2.53956531762041	0.000331911302515972	0.00344950675114814
chr13.tRNA81-ThrAGT	-2.58204812973298	4.08912104288608e-15	5.57781667256179e-13
chr13.tRNA1008-ThrAGT	-2.58604462615851	2.23367849074416e-14	2.78571617488521e-12
ENSMUST00000083359	-2.58722171912128	4.7794333499826e-10	2.42584029914815e-08
piRNAclusterDB_1274	-2.60817434677341	1.81147721503103e-12	1.18016388710604e-10
chr13.tRNA73-ThrTGT	-2.62934071702557	3.6645335574733e-15	5.33189632612365e-13
chr13.tRNA72-ThrCGT	-2.64636415877922	4.95490742336175e-15	6.55399118271941e-13
chr3.tRNA749-HisGTG	-2.6634696626363	1.79265836227285e-15	2.7946263397575e-13
chr13.tRNA104-ThrAGT	-2.66566665065813	9.36005255442488e-16	1.63426517600258e-13
mmu-let-7e-3p	5.93673710700789	0.000627244177926534	0.00609781923529916
ENSMUST00000116890	-2.68512991563554	0.00264931380696533	0.0218605950234474
ENSMUST00000175168	-2.72332294350144	5.10801126035999e-16	9.44144593897336e-14
ENSMUST00000127764	-2.75121828240683	0.00223371541880525	0.0187503226982402
ENSMUST00000104568	-2.75907587260135	3.23394318574915e-18	1.00829728612822e-15
ENSMUST00000122598	-2.79742050342274	0.00205535046774759	0.017386830991702
ENSMUST00000175357	-2.81991729721143	6.23390217658309e-18	1.70068643754907e-15
ENSMUST00000082606	-2.85785717609427	2.28020398489214e-13	1.77733757036682e-11
ENSMUST00000082937	-2.85914596209136	4.92271620115509e-14	4.95847837771936e-12
ENSMUST00000082613	-2.88268761698057	8.37385536266609e-05	0.0011984222510832
ENSMUST00000102345	-2.89075721285428	5.30414758010761e-09	2.36251063134385e-07
ENSMUST00000083919	-2.89877733518273	9.45105267203623e-15	1.213348379807e-12
ENSMUST00000174920	-2.93886613528279	1.99701476607466e-11	1.13207395505401e-09
ENSMUST00000157287	-2.95843972433467	7.55272916558481e-11	4.12095785097221e-09
ENSMUST00000102377	-2.97892824791734	4.20769718207835e-09	1.89346373193526e-07
ENSMUST00000103894	-3.03039848175257	3.29522061234471e-12	2.11524087836539e-10
ENSMUST00000177331	-3.06370973685643	4.67420276211313e-06	0.000110885299220782
piRNAclusterDB_1501	-3.07812165493931	5.19117302486508e-16	9.44144593897336e-14
ENSMUST00000122619	-3.08027003339844	0.00204183311978865	0.017319099748612
piRNAclusterDB_1275	-3.23488102174239	3.97885039446911e-18	1.15784546479051e-15
ENSMUST00000180271	-3.25668226259328	5.14770164656735e-05	0.000820062689316295
ENSMUST00000104042	-3.27769687368653	0.000169244978112377	0.00200852129432028
piRNAclusterDB_1502	-3.31414900415242	2.62153330566813e-18	8.80230221480106e-16
ENSMUST00000102411	-3.36917901104173	7.93172436597599e-17	1.92344315874918e-14
ENSMUST00000102415	-3.40582803798119	2.62659761076947e-20	1.63787122442982e-17
ENSMUST00000122718	-3.42176763757263	1.79541721716219e-21	2.20179772291781e-18
ENSMUST00000102400	-3.47531299706916	2.09234841821028e-21	2.20179772291781e-18
ENSMUST00000102365	-3.51000155950991	2.73231546007212e-17	7.01562175483223e-15
ENSMUST00000083060	-3.57128460189499	0.00449181954109495	0.0346409757895397
piRNAclusterDB_1272	-3.59814992654878	2.52210506634342e-21	2.20179772291781e-18
ENSMUST00000122687	-3.7609245401062	0.000190290855945001	0.00216307183906231
piRNAclusterDB_2018	-3.91458874438717	2.63131975775616e-15	3.96058991124333e-13
ENSMUST00000158457	-3.93343740076377	0.00298650682792028	0.0242306734272714
ENSMUST00000082983	-4.12808090802235	1.09336490046041e-32	4.7725377905097e-29
ENSMUST00000116715	-4.26661246432819	1.12635921288368e-06	3.46282826522643e-05
ENSMUST00000083874	-4.29054518938432	1.9557365218979e-16	4.26839495904217e-14
ENSMUST00000082763	-4.70868980980716	1.28633560198648e-05	0.000273895361105902
ENSMUST00000083154	-4.70868980980716	1.28633560198648e-05	0.000273895361105902
ENSMUST00000083805	-4.70868980980716	1.28633560198648e-05	0.000273895361105902
ENSMUST00000083241	-4.88825037117693	0.00434235482033182	0.0337867714630097
ENSMUST00000084007	-5.68677152842596	0.00273120236493177	0.0224500276201939
ENSMUST00000083088	-6.31304588980717	0.00586713641779153	0.0426834174394334
ENSMUST00000082786	-6.31895965218368	0.00565978764206756	0.0416610000971752
ENSMUST00000157670	-6.75880994530647	0.00142073011086123	0.0124527850078499
ENSMUST00000116972	-7.12398418789337	0.00418933580861805	0.0326543764368175
ENSMUST00000157519	-7.439876014098	9.67074770129872e-05	0.00134865219540476
ENSMUST00000083506	-7.65601803803817	1.82720421555829e-05	0.00037799745975886
ENSMUST00000178101	-7.69604221946975	0.00624872074766809	0.0448612928677158
mmu-let-7f-5p	1.12128655676156	0.00337992581834653	0.0271201768328724
piRNAclusterDB_1302	1.00712603339461	0.00521146361260398	0.039410862922811
mmu-let-7g-5p	2.2143447521432	8.39212241317181e-10	4.07017937038833e-08
piRNAclusterDB_666	1.04437477510256	0.00552710413765651	0.0410677841397073
mmu-let-7i-5p	1.97528989150745	1.980051872073e-07	7.08436591934316e-06
piRNAclusterDB_834	1.04711234590561	0.000372491907216404	0.00379004003496411
mmu-let-7j	1.81989084547181	5.36234627097673e-07	1.75989785509875e-05
mmu-miR-103-3p	2.74336006742805	6.36707227228408e-12	3.91440429134084e-10
chr6.tRNA1029-CysGCA	1.10892161044878	0.00100342911251409	0.00925997479095987
mmu-miR-106a-5p	3.41766347355219	0.00441619038431264	0.0341784947296537
mmu-miR-106b-3p	2.33638446311504	1.04428968127612e-07	3.89600381091477e-06
mmu-miR-106b-5p	3.88367335506328	3.10194610868352e-05	0.000588695424539285
mmu-miR-107-3p	2.74959646998881	8.7369054049503e-12	5.29674890175112e-10
piRNAclusterDB_438	1.17153453453314	0.000315046987379515	0.00328990454524302
piRNAclusterDB_1429	1.17382610092466	0.000273356102768613	0.00292450830535538
mmu-miR-10a-3p	1.71927771377656	0.00117614444753947	0.0106733274709144
mmu-miR-1191a	5.59906116144564	0.000298607843646006	0.00315598846855888
mmu-miR-1198-5p	1.46591990110084	0.000800353254034648	0.00756177912091177
mmu-miR-122-5p	-9.10700716200312	1.45885080989984e-08	5.95129325720821e-07
mmu-miR-128-3p	2.34778630216523	6.69811803909972e-08	2.5423726296235e-06
chr17.tRNA997-ProTGG	1.25874299298945	0.00155045649542111	0.0134280607192721
piRNAclusterDB_2387	1.26568218832208	0.00521866638473877	0.039410862922811
piRNAclusterDB_901	1.27254295443457	0.000130048789302173	0.00166738474048047
piRNAclusterDB_1940	1.28474419375426	0.00133928399649611	0.0118820622859868
piRNAclusterDB_108	1.28956168702337	3.75931129939378e-05	0.000666112766406881
piRNAclusterDB_2389	1.2987781932582	0.000356378777257684	0.00365162761204176
chr3.tRNA1026-LeuCAG	1.32256024905428	4.16173612206089e-05	0.000710947783898378
piRNAclusterDB_1453	1.33193613597561	2.18185904996779e-05	0.000432900670595883
mmu-miR-1306-5p	1.19873848339244	0.00584601747232399	0.0426007784085046
mmu-miR-133a-3p	1.80550757356941	0.00557129281213027	0.041288103777502
mmu-miR-135a-2-3p	2.80694851060062	0.00251029760089695	0.0207921233926285
piRNAclusterDB_271	1.37126811736777	5.48973268971503e-06	0.000127461080801096
piRNAclusterDB_1439	1.37263562545785	7.83561261001368e-06	0.000175397174577998
mmu-miR-135a-5p	2.71461698424502	6.60158529714808e-08	2.52771226509223e-06
mmu-miR-135b-5p	2.74540807881421	3.80841020296484e-06	9.23539474218973e-05
mmu-miR-140-3p	2.52469827153768	1.11095492840365e-07	4.10959174786606e-06
mmu-miR-142a-5p	2.75936162321073	2.97268187254716e-05	0.00056911212165212
piRNAclusterDB_2276	1.44916850264214	3.68642707433783e-06	8.98952747457241e-05
piRNAclusterDB_1409	1.45571438413527	0.000845879577137782	0.00795746628061728
piRNAclusterDB_169	1.45691558877271	0.000919798203861761	0.00857888709371066
mmu-miR-143-3p	-1.65723644398707	0.000105652398194351	0.00143667513432505
piRNAclusterDB_792	1.46774210404511	7.20126526126659e-06	0.000162867994121392
mmu-miR-145a-5p	1.16142495413552	0.00502034547359104	0.0383779474469788
mmu-miR-146a-5p	1.83946238796863	6.77798126903513e-08	2.55050760683951e-06
piRNAclusterDB_1423	1.49722262530856	0.00145687023534609	0.0126930909726261
mmu-miR-146b-5p	1.64611832347457	3.40892935538507e-07	1.16249817470749e-05
ENSMUST00000104546	1.50558118224526	4.53661175947218e-08	1.78399192163028e-06
piRNAclusterDB_1959	1.52627798298759	4.69642106066999e-05	0.00077358029923866
piRNAclusterDB_2296	1.55196671671132	0.00204337602990497	0.017319099748612
mmu-miR-148a-3p	2.39407559915715	1.67623949733379e-07	6.09732117155164e-06
mmu-miR-148b-3p	2.86671727832739	1.63088224672325e-11	9.36684343019338e-10
mmu-miR-150-5p	2.31682841587133	3.42852635122273e-05	0.000633379754183244
mmu-miR-151-3p	1.78919964365168	8.11932966783771e-07	2.54970316547566e-05
piRNAclusterDB_1702	1.62774745946997	1.36882535114881e-06	3.98328177184303e-05
mmu-miR-151-5p	1.78069136769766	1.73338474345079e-06	4.85014384946327e-05
mmu-miR-152-3p	3.71153927391403	1.59259116162804e-26	3.4758302102532e-23
chr11.tRNA1444-CysGCA	1.66003600920864	4.96105490111401e-06	0.000116424756147111
piRNAclusterDB_290	1.6618063674596	4.71415624206702e-07	1.55888575731989e-05
mmu-miR-155-5p	2.54740097898105	2.32705309840383e-07	8.20062400527051e-06
chr19.tRNA640-LeuTAA	1.66692705231515	2.69862222052095e-05	0.000518920087778588
ENSMUST00000175257	1.66981379490512	0.000339924022038368	0.00351603875876179
chr10.tRNA698-SerCGA	1.67704849842157	4.79425012616259e-08	1.86847337506247e-06
piRNAclusterDB_292	1.67998236857969	0.00220906418395902	0.0185791236280946
mmu-miR-15b-3p	3.52267139078733	4.93017798475648e-05	0.000802853226484725
mmu-miR-15b-5p	2.56183860084579	1.06622642029226e-09	5.09117888306512e-08
mmu-miR-16-2-3p	5.58581072299963	5.52399072845267e-05	0.000864237259128886
mmu-miR-16-5p	2.52535087247471	6.23114181136221e-07	2.01473585234045e-05
mmu-miR-17-5p	3.1122576073333	2.46238998293268e-06	6.21290882976945e-05
mmu-miR-181a-5p	1.16165478627746	0.000163327982792101	0.00195800360987455
ENSMUST00000158064	1.74651956957251	5.62805270472509e-06	0.000129981217228175
mmu-miR-181b-5p	1.66460399826933	2.08160494101448e-05	0.000420657665163343
mmu-miR-181d-5p	1.9427652200859	5.63736699441871e-05	0.00086769475708259
ENSMUST00000159000	1.75508319624201	4.16617826944689e-06	9.99196051985477e-05
mmu-miR-182-5p	1.18336862205953	8.15030996538712e-06	0.0001815107295863
mmu-miR-1839-5p	1.69568342312694	2.02721883723877e-05	0.000411572568583592
mmu-miR-1843b-5p	2.58687931046142	0.00017150437775248	0.00201783452530882
chr10.tRNA1105-SerTGA	1.78816922278702	6.47264377564806e-06	0.000147921937595308
mmu-miR-185-5p	2.31376122473675	5.66575353525054e-08	2.18858532578483e-06
piRNAclusterDB_36	1.79570963139844	7.68418505343623e-11	4.14092194546286e-09
piRNAclusterDB_788	1.804381909171	0.00612886138448329	0.0440732783249911
mmu-miR-186-5p	1.36915346438489	0.00520074176114923	0.039410862922811
piRNAclusterDB_1976	1.81802331440805	0.000620952402883275	0.00605012776469976
mmu-miR-187-5p	6.49999908133219	0.000280049037278148	0.0029814976773637
mmu-miR-190b-5p	4.9007109414187	1.55274531494352e-12	1.02692928783765e-10
mmu-miR-191-5p	1.50163380059384	4.64673430389037e-06	0.000110836039543614
mmu-miR-195a-5p	3.1958724304354	1.0721437855394e-08	4.54359963483444e-07
mmu-miR-196a-5p	1.4062413816868	0.000233379191572172	0.00254039942945768
mmu-miR-196b-5p	1.33654082550415	0.000417875696605881	0.00420282814673887
piRNAclusterDB_1203	1.89076222597803	0.00551391416674014	0.0410677841397073
mmu-miR-1982-5p	6.00764321288349	0.000916444977632387	0.00856591504789158
ENSMUST00000157638	1.89713392469484	0.00167758951119627	0.014471696079786
ENSMUST00000082797	1.89983472269137	0.001761698454726	0.0150520909189373
mmu-miR-199a-3p	1.2217178033589	0.00472826001884486	0.0362721528686429
ENSMUST00000158640	1.90587613731031	2.372624521782e-05	0.000464417311102173
mmu-miR-199b-3p	1.22213445214223	0.00569151700190157	0.0417537339719334
chr10.tRNA1326-LeuTAA	1.9169558420272	1.17463547391655e-07	4.3086418854166e-06
mmu-miR-200a-5p	2.94499783825156	7.33709710220264e-06	0.000165084684799559
piRNAclusterDB_1857	1.93699211475346	2.8759766673475e-06	7.13274895055218e-05
mmu-miR-200b-3p	2.25921497552068	2.13185794415064e-13	1.69191998658501e-11
mmu-miR-200c-3p	2.52939275869529	3.60713510164333e-21	2.62419078644552e-18
mmu-miR-202-5p	6.83646585884709	2.33818736116368e-05	0.000459738190607182
mmu-miR-203-3p	1.97392164815674	0.000337046792731174	0.00349455878924364
mmu-miR-205-5p	1.14169042534375	0.000102989035989635	0.00141367025815961
mmu-miR-20a-5p	3.25976920120795	1.58126145563861e-13	1.33176149858228e-11
mmu-miR-210-3p	4.99850726766791	4.19555694677084e-09	1.89346373193526e-07
piRNAclusterDB_184	1.97885287943659	0.00469132904959623	0.036115787127844
piRNAclusterDB_1920	2.06510755887482	1.36987960046358e-08	5.64595992139857e-07
mmu-miR-211-5p	1.48860232385827	6.51510380411867e-07	2.09106089007191e-05
mmu-miR-214-3p	1.89034178311959	0.00358248485985046	0.0285356686373125
piRNAclusterDB_418	2.12591121775442	0.0038909027154413	0.0306088347041628
mmu-miR-218-5p	2.17890697037046	0.000116287068020473	0.00153699665506756
mmu-miR-22-5p	3.82511474173718	0.000602103691563853	0.00590602834533981
mmu-miR-221-3p	2.19660097789693	5.72727461739427e-12	3.62312372535159e-10
mmu-miR-222-3p	1.91797167920999	2.47723439933394e-13	1.89704002685836e-11
mmu-miR-223-3p	1.68859243928881	0.00035324620114919	0.00363660299060428
piRNAclusterDB_1479	2.15568609368543	0.00685424381701695	0.0486484134329739
chr6.tRNA1026-CysGCA	2.17152422217316	6.64311528354846e-09	2.87100972402862e-07
mmu-miR-223-5p	6.44493319638257	0.00387832015426685	0.0306088347041628
mmu-miR-23b-3p	1.07393970259118	0.000777590678424167	0.00737865937243802
mmu-miR-24-1-5p	6.23802039034635	0.00590992731856029	0.0428518816370692
mmu-miR-25-3p	3.36898181329631	1.5824095281689e-19	7.89466390264444e-17
mmu-miR-26a-2-3p	5.99025615790122	0.00120503085458373	0.0109127794196224
ENSMUST00000083585	2.23055589866945	0.000455861741778944	0.00455340160838694
piRNAclusterDB_591	2.24929219365689	0.00517340725339673	0.0393413286778341
mmu-miR-26a-5p	1.68775613402324	1.78988088727357e-08	7.23410191939736e-07
ENSMUST00000083262	2.25993593570202	1.72476421846291e-15	2.78836881984837e-13
piRNAclusterDB_551	2.26706802062825	0.0040810169734093	0.031981398723396
mmu-miR-26b-5p	2.38395518604179	1.19231252726024e-12	8.13194403357964e-11
piRNAclusterDB_1956	2.30037239427432	0.00139023051202268	0.0122345890826189
mmu-miR-27a-3p	1.96652175140556	1.25884676188997e-05	0.000272023075032165
mmu-miR-27b-3p	1.60454459946378	9.30592767038264e-06	0.000205153405460708
piRNAclusterDB_1416	2.3242006756852	3.98765472753873e-06	9.61663695342905e-05
mmu-miR-28a-3p	1.86946454069324	0.000966970398922892	0.00898048040701792
mmu-miR-294-3p	6.22808562881948	0.000160964153379798	0.00193556068733558
mmu-miR-296-5p	2.81190560728391	0.0020410911577052	0.017319099748612
mmu-miR-29a-3p	1.6230809072108	9.01821178940924e-05	0.00128223108992741
mmu-miR-29a-5p	5.895463287836	0.00121214061746814	0.0109318053620835
mmu-miR-29b-2-5p	6.27830576194842	0.00012927396768393	0.00166738474048047
piRNAclusterDB_1716	2.42267101840423	0.000214902294375961	0.00238680171255197
piRNAclusterDB_1032	2.43339670604088	1.08203390874216e-11	6.46996987898567e-10
mmu-miR-29c-3p	1.42411141055194	0.000444655929147164	0.00445165855671415
mmu-miR-3066-5p	5.69465659284721	0.00348193244493193	0.0278363280625053
mmu-miR-3074-5p	6.6112596883611	3.76929789925543e-05	0.000666112766406881
mmu-miR-3084-3p	5.01490425232282	0.000404033437513359	0.0040729929670804
mmu-miR-30a-3p	2.85275851205447	1.09926358356269e-12	7.66625284523477e-11
mmu-miR-30a-5p	1.76470325863986	1.34559377879997e-08	5.64595992139857e-07
mmu-miR-30b-5p	1.49122078967646	0.00250534806022308	0.0207905784845508
mmu-miR-30c-5p	1.74757744828718	1.19237601690474e-05	0.000258941358894984
ENSMUST00000157627	2.54292657023846	6.22538988762679e-05	0.000933808483144018
mmu-miR-30d-5p	1.86503017536668	3.00746486922594e-09	1.38185096359697e-07
mmu-miR-30e-3p	3.04294319742865	1.65652321616754e-13	1.36428751671157e-11
mmu-miR-30e-5p	1.39045776933918	0.000604900127150852	0.00590691063761403
mmu-miR-320-3p	1.58329835554246	3.15548335325303e-06	7.73802518929746e-05
mmu-miR-322-5p	4.00964013161485	0.00173396609566312	0.0148698664195864
mmu-miR-324-3p	2.490236215577	0.00611242933154593	0.0440732783249911
mmu-miR-326-3p	4.43078392718114	5.02703204730799e-05	0.000806727753180123
mmu-miR-329-3p	5.91698362094855	0.00140862095981155	0.0123714899186668
mmu-miR-331-3p	3.43371884967897	0.00354025032344982	0.0282508092538546
mmu-miR-340-3p	1.34278783135873	0.00666829709028425	0.0476384890328817
mmu-miR-340-5p	2.09327224586179	0.00035113990519687	0.00362346497915919
mmu-miR-342-3p	1.38997723215265	0.000157095219976826	0.00189831821071978
ENSMUST00000083419	2.68996732227289	4.99898696997885e-11	2.79751001589201e-09
mmu-miR-345-3p	7.04471282304821	5.06157287752347e-06	0.000118148479199946
mmu-miR-34a-5p	3.42989686396799	0.000604684133056866	0.00590691063761403
mmu-miR-34b-3p	1.04499946988353	0.00668664825371884	0.0476915353390241
ENSMUST00000082453	2.72198128000694	1.11954372764841e-11	6.60379509619636e-10
mmu-miR-34c-3p	2.79642147256026	2.82751436812777e-10	1.45201179022091e-08
mmu-miR-350-3p	2.85865381997684	1.98292350172088e-05	0.000404460798365029
mmu-miR-361-5p	1.74967383997327	0.000424077522801538	0.00425539859087061
mmu-miR-362-5p	4.0677864153799	0.00018263893550295	0.00211635114978918
mmu-miR-374b-5p	3.45903401263465	3.43810198509107e-19	1.3176307934583e-16
ENSMUST00000158656	2.7940259531687	0.00051859221301313	0.00515638954396882
mmu-miR-375-3p	1.21000323635583	4.61304381010433e-05	0.000762724857238842
mmu-miR-378a-3p	3.17594575844948	1.3710693050819e-08	5.64595992139857e-07
mmu-miR-378c	3.25801448850404	5.8404310493067e-09	2.57509914446705e-07
mmu-miR-378d	3.77244628831198	0.000792036262653049	0.00749943229171488
mmu-miR-3968	1.82761020526694	2.05853967425181e-10	1.08259345519387e-08
mmu-miR-421-3p	3.12897522179716	0.00270372852364017	0.0222675000107346
mmu-miR-423-3p	1.04347149225587	0.00294025961792293	0.0238998756652395
mmu-miR-425-5p	1.90390934970508	7.86568966949554e-05	0.00112939919103119
mmu-miR-429-3p	2.28302805912457	4.46875697694311e-08	1.77328401857788e-06
piRNAclusterDB_1844	2.93364838887948	0.00100601616187224	0.00926426275648169
piRNAclusterDB_2232	2.93639617986527	0.000645217954647905	0.00624473696682507
mmu-miR-449a-5p	2.18809761039823	0.000655086490123965	0.00632622241015732
mmu-miR-451a	2.66711426048815	2.774226006754e-07	9.61071152339779e-06
mmu-miR-465a-5p	1.8960163956919	0.000370521065747487	0.00377879544856958
mmu-miR-465b-5p	2.38419633712214	3.3651316893013e-07	1.15659841132285e-05
mmu-miR-465c-5p	1.9472831475414	4.37149773633903e-05	0.000739596419345732
mmu-miR-465d-5p	1.91223752189514	0.000570861612951753	0.00565036494452245
mmu-miR-466a-3p	2.15080393733736	0.00138681216320433	0.0122291618028019
mmu-miR-466b-3p	2.14728229404562	5.01786857913989e-05	0.000806727753180123
ENSMUST00000104416	3.26532924382169	3.20396512091593e-16	6.35695806945366e-14
mmu-miR-466c-3p	2.12663125313563	0.000184936045068159	0.00212433114926978
mmu-miR-466d-3p	2.13076397580307	0.00389184496238497	0.0306088347041628
ENSMUST00000083701	3.28765513466467	4.02213243219548e-15	5.57781667256179e-13
mmu-miR-466e-3p	2.15137209673281	0.00143008481480274	0.0125096597527334
mmu-miR-466o-3p	2.6878466149448	0.00678348233381575	0.0483032632742345
ENSMUST00000083706	3.40149787246572	9.86343536798789e-16	1.65591905312566e-13
ENSMUST00000122729	3.40786484628054	8.58941040870716e-06	0.000190318662101557
mmu-miR-466p-3p	2.11954339456002	0.00171027785332792	0.014695596121607
mmu-miR-467d-5p	1.60265983827119	0.00414122403011158	0.0323950589452277
mmu-miR-467h	1.69546464865521	0.00359150106424042	0.0285553773140427
mmu-miR-470-3p	6.50106422674047	0.00302778036163563	0.0244991994463105
ENSMUST00000083521	3.49556460332015	1.31066089850054e-11	7.62804642927314e-10
mmu-miR-484	1.97500124626371	0.00287883705949139	0.02348808180314
mmu-miR-5099	1.95156455927535	1.41097705891675e-06	4.05191767248132e-05
mmu-miR-511-5p	6.20914901960508	0.00243539198368267	0.0202827926363245
mmu-miR-5122	5.90648036469458	0.00134850810269399	0.0119396305644204
mmu-miR-532-5p	3.29455558254552	1.10646948281739e-12	7.66625284523477e-11
mmu-miR-541-5p	1.65840678521797	0.000585393067021383	0.00575504670618995
mmu-miR-543-3p	6.24847758716659	0.000139741298126663	0.00175278955839909
mmu-miR-6240	-1.89521047020318	1.32188289971106e-06	3.89866139002619e-05
mmu-miR-6406	-2.68268085457958	0.00144553575379246	0.0126195271306082
ENSMUST00000082466	4.16179539599938	0.0017686850345218	0.0150787308118899
ENSMUST00000083099	4.29849663147963	3.62235269679258e-19	1.3176307934583e-16
ENSMUST00000083545	4.32856975817866	2.6318490544509e-19	1.14880211226782e-16
mmu-miR-669a-3p	2.7174573146566	1.4352512910021e-05	0.000302650815711312
mmu-miR-669o-3p	2.73395974403936	0.00415835120721465	0.0324708461887155
ENSMUST00000179396	4.52741061604494	0.00562364769238472	0.041492449619554
ENSMUST00000093750	4.57608181522687	0.000317921665802473	0.00331200016999474
ENSMUST00000093622	4.79750186839098	0.000133155425721726	0.00168470560369662
ENSMUST00000104215	4.81527911742379	0.00539306022106425	0.0403137764278218
mmu-miR-671-3p	2.49941162454573	0.00588890647987764	0.0427705104570148
mmu-miR-676-3p	1.68842318128386	2.32961598316963e-07	8.20062400527051e-06
mmu-miR-700-3p	4.47517438919729	0.000184112127225945	0.00212044705894789
ENSMUST00000179427	5.24770647849675	6.65957536558991e-05	0.000978755773427608
mmu-miR-7015-3p	6.42258379937752	0.000312133931388929	0.00326730122425102
mmu-miR-7214-3p	3.83055369203437	0.00698273403523783	0.0493197962197623
mmu-miR-741-3p	2.44366090924018	1.54116278285429e-06	4.396846762849e-05
mmu-miR-743a-3p	2.68699368001596	1.29111111526585e-06	3.83380953614655e-05
ENSMUST00000083466	5.90346434490251	1.82540251490249e-07	6.58502642772674e-06
mmu-miR-743a-5p	2.20156929254428	3.41516701925787e-05	0.000633379754183244
mmu-miR-743b-3p	2.53633627854567	7.36385622181454e-07	2.32921973972612e-05
mmu-miR-744-5p	2.55773429032685	2.1022814152842e-05	0.000422878266254171
mmu-miR-7a-5p	2.43382984557289	6.57982525931346e-07	2.09641877787615e-05
mmu-miR-7b-5p	2.42240286345662	3.11399428600604e-06	7.6794265866759e-05
mmu-miR-871-5p	2.5840666262936	1.28425299930486e-06	3.83380953614655e-05
mmu-miR-878-3p	2.54805415331417	5.73407942277399e-07	1.86785497614988e-05
mmu-miR-878-5p	2.68309752072404	4.76275008055052e-06	0.000112375157305962
mmu-miR-881-3p	2.71752501210175	1.15445020909561e-05	0.000251958758135116
mmu-miR-881-5p	3.28615311996818	7.37675827909205e-09	3.15681861649381e-07
mmu-miR-883a-3p	2.9236493155936	4.02239839217887e-05	0.000696736864359555
mmu-miR-883b-3p	2.88688066775347	3.13668507848129e-05	0.000592711271323412
mmu-miR-9-3p	3.81946523020112	1.58328888412741e-16	3.63739788379797e-14
mmu-miR-9-5p	3.28121448566516	1.62776575312257e-19	7.89466390264444e-17
mmu-miR-92a-3p	1.04891733640403	0.00169214884847014	0.0145685004409707
mmu-miR-93-5p	2.86026357150302	1.5756747826697e-09	7.3168302408013e-08
mmu-miR-98-5p	1.77182717082102	1.48416647036895e-05	0.000311460896305791
ENSMUST00000083510	7.3673028917248	3.78584440017724e-07	1.27117006205951e-05
mmu-miR-99b-3p	7.97670176604614	5.26608538423395e-10	2.642122149676e-08
