## Supplementary Table 6 for "Paternal multigenerational exposure to an obesogenic diet drives epigenetic predisposition to metabolic disorders"

### Sheet: DE HFD5
SmallRNAs	log2FoldChange	pvalue	padj
piRNAclusterDB_1576	-1.00000324724214	0.00525470254556558	0.0322340708392157
piRNAclusterDB_1171	-1.00992548002985	0.000462631474895511	0.00583256245957224
piRNAclusterDB_1649	-1.01176599497712	0.0005518164702184	0.00665092578474377
piRNAclusterDB_157	-1.013346719506	0.00596218971997812	0.0349566330229815
chr6.tRNA10-ValCAC	-1.02932217709504	0.000153413762707456	0.00255275532278399
piRNAclusterDB_2377	-1.02983125645419	0.00102956847662561	0.0108500677921314
chr10.tRNA698-SerCGA	-1.04299230108985	2.58137985777771e-05	0.000646918976552827
piRNAclusterDB_1117	-1.06801184552536	0.00731496733899879	0.0405182153144003
piRNAclusterDB_1813	-1.06846219462839	0.000690302712751598	0.00785912506761515
chr4.tRNA641-AlaAGC	-1.07067898186007	0.00543022793670564	0.032772741292012
chr2.tRNA263-AlaCGC	-1.08811199990318	0.000289009593207688	0.00405402535182116
chr5.tRNA703-AlaTGC	-1.0882620375147	0.0012856184768704	0.0124914703071805
piRNAclusterDB_381	-1.09251075551938	0.00755143011100752	0.041326734695394
piRNAclusterDB_729	-1.09338086386887	0.00822822746365417	0.0440912840620843
piRNAclusterDB_1393	-1.09367554668977	0.000103229845599702	0.00185272779657107
piRNAclusterDB_2139	-1.10106260844029	0.00443575297001164	0.0289350444253064
chr13.tRNA71-AlaAGC	-1.10235878115016	0.00273031045092906	0.0222650316534096
piRNAclusterDB_2300	-1.10370777494718	0.000591662669553732	0.00702755215083535
piRNAclusterDB_910	-1.11040265591655	1.59329671725711e-05	0.000445472755641273
chr8.tRNA562-GlyGCC	-1.11123363699952	0.00143611536563318	0.0136314876506983
chr8.tRNA892-GlyGCC	-1.11621949187322	0.00132838160760991	0.0128120727137364
chr8.tRNA891-GlyGCC	-1.11658058020382	0.00133108395347092	0.0128120727137364
chr13.tRNA70-AlaCGC	-1.11939590497536	0.000920972434537339	0.00996104396302227
chr17.tRNA993-ArgCCG	-1.11973565816688	0.000229880942539733	0.00344821413809599
chr13.tRNA996-SerTGA	-1.12386440895791	0.00136707162749448	0.0130971197878842
chr13.tRNA77-GlyGCC	-1.1253951655654	0.0013116489147886	0.0126844165641909
chr1.tRNA1400-GlyGCC	-1.12691964934814	0.00115804222411759	0.0115571326452854
chr13.tRNA992-SerAGA	-1.13066958141668	0.0012691249094459	0.0123604345446034
chr13.tRNA112-SerTGA	-1.13176391983495	0.0012411536154598	0.0121455746655709
piRNAclusterDB_319	-1.13314125025946	0.000345394606408404	0.00466964418532415
chr13.tRNA86-SerAGA	-1.13501594750218	0.00116406120795574	0.0115842410767508
chr11.tRNA2022-AlaTGC	-1.13651297404738	0.000772042140853523	0.00855281185689482
chr13.tRNA962-SerAGA	-1.13795091081729	0.00117701321884834	0.0116286642535256
chr13.tRNA990-SerAGA	-1.1380596031317	0.00117251169561623	0.0116121037806812
chr11.tRNA1819-GlyGCC	-1.13949486518219	0.00111510860319081	0.0113724475412264
chr13.tRNA88-SerAGA	-1.1395906128873	0.00115082243866558	0.0115362932266233
chr3.tRNA878-GlyGCC	-1.1397057342752	0.0011134873726206	0.0113724475412264
chr2.tRNA1747-GlyGCC	-1.13999030072028	0.00111476760424484	0.0113724475412264
piRNAclusterDB_1472	-1.14023259900691	0.0032488179223435	0.024943474020364
chr11.tRNA394-SerAGA	-1.14062490924254	0.00113107314500139	0.0113844459914375
chr1.tRNA706-GlyGCC	-1.14341325287625	0.00112730943111059	0.0113844459914375
chr1.tRNA702-GlyGCC	-1.14343308355203	0.00112302431256287	0.0113844459914375
chr1.tRNA704-GlyGCC	-1.14380349931065	0.00112937136656519	0.0113844459914375
chr6.tRNA162-CysGCA	-1.14398109737383	0.00576755832023373	0.0340584262875871
chr1.tRNA699-GlyGCC	-1.14730888020715	0.00111242392171625	0.0113724475412264
piRNAclusterDB_1121	-1.14761769367384	0.00017246691404958	0.00277976084997558
chr13.tRNA110-GlyGCC	-1.14776451020455	0.00110357152565519	0.0113724475412264
chr4.tRNA16-SerAGA	-1.15057121784108	0.00116883053433351	0.0116036074785283
chr3.tRNA282-GlyCCC	-1.15330789738874	0.00112698671920367	0.0113844459914375
chr13.tRNA967-AlaCGC	-1.15454413595239	0.000421552999241218	0.0054143213340044
chr4.tRNA1308-GlyGCC	-1.15788671278917	0.00107287694473796	0.0111735146182723
chr4.tRNA67-GlyCCC	-1.16129355214391	0.00183862000290774	0.0166815192316795
chr3.tRNA752-GlyCCC	-1.16200447674838	0.00182993880279788	0.0166394877865028
chr13.tRNA67-AlaAGC	-1.16222129646217	0.00725109145145371	0.0403750274058882
chrX.tRNA366-AlaTGC	-1.16313990645553	0.000454764917163689	0.00576711748667826
chrX.tRNA368-AlaTGC	-1.16732000474687	0.000293319957003668	0.00409362094027074
piRNAclusterDB_837	-1.1698219806675	0.00230899351255951	0.0200210196975097
ENSMUST00000175064	-1.17709546899863	0.000293824374058362	0.00409362094027074
piRNAclusterDB_2081	-1.20613605347012	3.32295802621573e-05	0.000789442629349518
piRNAclusterDB_2004	-1.22101870543108	5.59864066849879e-05	0.00116804127652437
piRNAclusterDB_38	-1.22156405912269	0.00617424253534388	0.0357914482655337
piRNAclusterDB_732	-1.22369120570671	0.000703267325854242	0.0079626135241348
piRNAclusterDB_2197	-1.23149800384105	0.00167761335488572	0.0155995268972406
chr11.tRNA1442-CysGCA	-1.23220664771631	0.000565346761936258	0.0067940795074796
piRNAclusterDB_1446	-1.2355100227606	0.000120241464058821	0.00207426133231441
ENSMUST00000175357	-1.23848945418285	0.000398190743951397	0.00518208650433705
piRNAclusterDB_578	-1.25170391439978	0.00671353728881959	0.0381517011925283
piRNAclusterDB_922	-1.25511356768729	0.00464755099904416	0.0297994299626701
piRNAclusterDB_333	-1.25801298564608	0.00229649269059072	0.0199547250704606
piRNAclusterDB_1993	-1.25960112512599	0.00342962144531068	0.0254510478283532
chrX.tRNA372-AlaTGC	-1.26030276373445	0.000138552375867107	0.00236286416935191
chr11.tRNA945-ArgCCG	-1.27081393033712	4.82156091091832e-05	0.00104849816634256
chr13.tRNA65-LeuCAA	-1.2726791892309	0.000304998631332525	0.0042206881305612
chr6.tRNA1023-CysGCA	-1.27476420971162	0.00277676610460248	0.0225543649998344
chr14.tRNA352-GluTTC	-1.27509259509534	0.000680554176344428	0.00778869676874107
chr7.tRNA339-GluTTC	-1.27676663995648	0.000659589869602951	0.00765795018098342
chr9.tRNA961-GluTTC	-1.29570012063958	0.000525579487141702	0.0064098863268617
chr9.tRNA593-CysGCA	-1.29671216172188	0.000272011694894375	0.00392269496847678
piRNAclusterDB_624	-1.29835608953405	0.00616099759430344	0.0357651131533717
piRNAclusterDB_2042	-1.29958332051696	0.000410280886473122	0.00530268692894506
chr17.tRNA457-CysGCA	-1.31395941342801	0.00022061709186996	0.00337076671964884
piRNAclusterDB_455	-1.32152374229829	0.00376451609190083	0.0263082558038086
ENSMUST00000174961	-1.33732059599581	9.37888333093676e-06	0.000286348620592026
chr11.tRNA401-LeuTAG	-1.33748898359501	0.00026150114624159	0.00382480324218126
piRNAclusterDB_315	-1.33886624463556	0.00160864462031598	0.0150562464431355
chr13.tRNA105-GluTTC	-1.34112613304362	0.000645865079891547	0.00751984554774577
piRNAclusterDB_2051	-1.34142989527905	0.00100859564563615	0.0106928851528879
chr14.tRNA364-GluTTC	-1.34514285736309	0.000572360481367933	0.00683837668145989
piRNAclusterDB_2124	-1.35353740206905	0.000309338359344193	0.00425210922041684
chr1.tRNA1555-GluTTC	-1.36132382922864	0.00047994423045235	0.00599565588802175
chr7.tRNA88-SeCTCA	-1.36660415691832	5.79759331056875e-05	0.00120213924446547
chr10.tRNA895-LysTTT	-1.36921483431062	3.88800741345751e-05	0.000897736543219684
piRNAclusterDB_1983	-1.36958923780581	0.000483480028108752	0.00602152398644537
piRNAclusterDB_1217	-1.37200208445559	4.52192444611002e-06	0.000165938477442073
chr14.tRNA189-LeuAAG	-1.37687426298345	0.000166175573438211	0.00269953204281046
chr13.tRNA62-LeuAAG	-1.37746914906954	0.000167821080729606	0.00271553008582158
chr7.tRNA863-LeuTAG	-1.37774616438202	4.56294140264657e-05	0.00101178834860363
piRNAclusterDB_114	-1.37777952917048	0.00856430816973681	0.0453599311567246
chr11.tRNA2021-LeuAAG	-1.37887066756804	0.000161897063806524	0.00265098379380404
piRNAclusterDB_1289	-1.38046126432583	0.00528456543454281	0.0323207796666235
piRNAclusterDB_1252	-1.38240804129079	0.000359627492675115	0.0048302908329893
piRNAclusterDB_1565	-1.38449807566669	0.000368099031084622	0.00492797074188208
piRNAclusterDB_1804	-1.41158331310152	0.00467516858986711	0.029883270457782
piRNAclusterDB_2010	-1.41459920373966	0.00109933502270182	0.0113724475412264
piRNAclusterDB_367	-1.41629574324092	0.00781466087182086	0.0423723696348071
piRNAclusterDB_1781	-1.41754689650678	0.000284223266032051	0.00401917011129302
piRNAclusterDB_1869	-1.41905648132643	0.000729612177799671	0.00814865774662132
chr13.tRNA68-AlaTGC	-1.42190896785041	0.00822134554195574	0.0440912840620843
ENSMUST00000175315	-1.42224613602906	1.07572189552922e-05	0.000313561488696815
piRNAclusterDB_1970	-1.44007660924432	0.00464293373021404	0.0297994299626701
ENSMUST00000175599	-1.46397731384399	0.00882651190358218	0.0463668258658171
ENSMUST00000175542	-1.48348268513649	3.85501540158893e-06	0.000144037393641186
chr11.tRNA372-ProTGG	-1.48790555775264	0.000999740144437106	0.0106449015379184
piRNAclusterDB_1928	-1.4991900899622	1.11648542461955e-05	0.000323151767266645
piRNAclusterDB_623	-1.50064679823747	0.00940683545377213	0.0485704694912103
piRNAclusterDB_921	-1.50065075671446	0.000880847981068875	0.00960287852040603
piRNAclusterDB_791	-1.50313645445773	0.000753229677435517	0.0083896313665582
piRNAclusterDB_990	-1.50719317481544	0.00565046290346334	0.0336420785720781
piRNAclusterDB_500	-1.50764860586159	0.000209904426822509	0.00326345131431399
piRNAclusterDB_2100	-1.50887363134918	0.00355785712686926	0.0255304507404674
piRNAclusterDB_180	-1.5373240290524	0.00456901766043448	0.0294336404143977
piRNAclusterDB_2083	-1.54567718275107	0.000467038617425208	0.00587011840250032
piRNAclusterDB_877	-1.56498542747635	0.00846862916239877	0.0450855775355686
piRNAclusterDB_779	-1.56720352350525	0.00951889086179059	0.0488537038913341
piRNAclusterDB_1855	-1.62270992643875	0.000215184304449378	0.00330118192815987
piRNAclusterDB_1212	-1.63407042942909	0.0085870362647942	0.0453633920929359
piRNAclusterDB_1264	-1.64053470878987	0.00027848835346166	0.00398810847640217
piRNAclusterDB_889	-1.64669597806267	0.00271519752892808	0.0222302416395799
piRNAclusterDB_81	-1.64922175033166	0.00892515962069348	0.0466697277875957
piRNAclusterDB_1227	-1.65932003316346	0.00236776566628539	0.0203588219423283
piRNAclusterDB_939	-1.67946184723004	0.00198848305264131	0.0177281243955657
piRNAclusterDB_904	-1.68297584365977	0.00018086504888184	0.00287009787993963
mmu-let-7c-1-3p	7.40912288886289	0.000260436779965468	0.00382283987735026
ENSMUST00000082703	-1.69912033604074	0.000154810177164862	0.00255945704625734
piRNAclusterDB_1864	-1.69934113357445	0.00197643937536053	0.017727913612984
piRNAclusterDB_1772	-1.70171870511048	0.000313751210787048	0.00429839158778256
ENSMUST00000178023	-1.70475290381566	0.00475046996020624	0.0299914462925463
ENSMUST00000180294	-1.71452318880731	0.00565612561880924	0.0336420785720781
piRNAclusterDB_885	-1.71498693914709	0.000225907649745234	0.00341353103107689
piRNAclusterDB_1923	-1.71655435891511	0.000229572430168249	0.00344821413809599
ENSMUST00000180237	-1.71881728543328	0.00432652318597847	0.028405767243405
ENSMUST00000177941	-1.72109222355122	0.00540404311082349	0.0327693798728823
ENSMUST00000178972	-1.72276865817559	0.0089713628237355	0.0467329546331469
ENSMUST00000178482	-1.72813604474459	0.00470218255139006	0.0299751485408256
chr13.tRNA69-AlaAGC	-1.7288913665759	9.8963390921151e-06	0.000292618371716497
ENSMUST00000082953	-1.73173179776067	0.00455680889567945	0.029401074664431
ENSMUST00000097247	-1.73561758319746	0.00354423380355755	0.0255304507404674
chr2.tRNA511-AspGTC	-1.74027476947268	0.00719706221213276	0.0401901164291653
piRNAclusterDB_1773	-1.74102387083938	0.00575964140538151	0.0340584262875871
ENSMUST00000179791	-1.74770475949149	0.00484842472670658	0.030376563455433
ENSMUST00000083894	-1.74839110243634	0.0039851556035682	0.0270017429604874
piRNAclusterDB_1183	-1.74991298082086	0.00489138771023431	0.0305525888891535
ENSMUST00000083992	-1.75612296346375	0.00500646035661967	0.0310355234776876
ENSMUST00000083693	-1.75639577119969	0.00444233893731589	0.0289350444253064
ENSMUST00000082824	-1.76155967309281	0.00520666273561576	0.0320146201868538
ENSMUST00000179775	-1.7624866745738	0.00500485178324655	0.0310355234776876
ENSMUST00000083198	-1.76561524407709	0.00407636861292763	0.0272420731693212
chr13.tRNA89-LysTTT	-1.7663786032733	0.000471284970533051	0.00590543057588671
ENSMUST00000178139	-1.76913441368438	0.00545900002912227	0.0328980793543879
ENSMUST00000178275	-1.77110318810545	0.00353518157442411	0.0255304507404674
ENSMUST00000083434	-1.77439455979322	0.00352203516910166	0.0255304507404674
piRNAclusterDB_1013	-1.77630335260697	0.000725038041783808	0.00811963583578052
ENSMUST00000083293	-1.78069395648674	0.00298213515586321	0.0236477778740486
ENSMUST00000179376	-1.7848348901077	0.00440624573421083	0.0287912082155907
ENSMUST00000083741	-1.78498166804545	0.00384895735111647	0.0264093734776105
ENSMUST00000083150	-1.78593518252987	0.00437147843294369	0.0286551457087696
ENSMUST00000178844	-1.79071734399317	0.00374633725444475	0.0262755053170101
ENSMUST00000177627	-1.79416914794818	0.00326344286052685	0.024943474020364
ENSMUST00000178877	-1.79416914794818	0.00326344286052685	0.024943474020364
ENSMUST00000093648	-1.79882887261903	0.00338708022866737	0.0253713269105177
ENSMUST00000083232	-1.79913719926332	0.00554272775402788	0.0332078878557647
ENSMUST00000083725	-1.80059820551107	0.00452347102593861	0.029277899081272
piRNAclusterDB_1394	-1.80396307546957	0.00625264854634797	0.0360151695852932
piRNAclusterDB_221	-1.8169845008175	1.24130901665758e-05	0.000351846900583631
ENSMUST00000179018	-1.81834792419323	0.00472420336049635	0.0299914462925463
ENSMUST00000178688	-1.82089537912894	0.00349013944730101	0.0255304507404674
ENSMUST00000082474	-1.82280483514704	0.00292677378156962	0.0233573596936915
ENSMUST00000122504	-1.82802105893306	0.00547361989585373	0.0329378883923263
ENSMUST00000178290	-1.82867506261508	0.00278567967171612	0.0225559546759395
ENSMUST00000083311	-1.82931074943325	0.00479166681531382	0.0301588830182845
ENSMUST00000083413	-1.83826258708679	0.00361861274810767	0.0256422386115905
ENSMUST00000083885	-1.84045873651221	0.00402677982935622	0.0270868495886319
ENSMUST00000082478	-1.84209267718033	0.00392562091154606	0.0266682676800898
ENSMUST00000179440	-1.84350590372496	0.00312657112318258	0.0242915072141407
ENSMUST00000083336	-1.84422249791725	0.0038914865835602	0.02652406278347
ENSMUST00000178420	-1.84576614873504	0.00315594482392171	0.0244734589175816
ENSMUST00000180099	-1.85024006234408	0.00454419098529055	0.0293657624992833
ENSMUST00000083286	-1.85078888913027	0.00476345177111174	0.0300272803363026
ENSMUST00000179419	-1.85619564504975	0.00338901666031003	0.0253713269105177
ENSMUST00000083855	-1.85853355098155	0.00438395300118107	0.0286911573803411
piRNAclusterDB_1830	-1.86154058674475	5.72368757233797e-06	0.000199358948494144
ENSMUST00000177746	-1.86198916406647	0.00375498210563215	0.0262912716425011
ENSMUST00000083204	-1.86418360684937	0.00354711532024818	0.0255304507404674
ENSMUST00000179904	-1.86760735472373	0.00329241413344601	0.0249664614178286
ENSMUST00000083727	-1.87002841635478	0.00382842739780801	0.0264007325587096
ENSMUST00000178130	-1.87014331511776	0.00365529308260079	0.0258575810146115
ENSMUST00000082973	-1.87233054038903	0.00401301223870757	0.0270384922968658
ENSMUST00000179713	-1.87356038817425	0.00390998491055289	0.0266060231496231
ENSMUST00000179535	-1.87396564602441	0.00333517719640628	0.0251903859079652
ENSMUST00000082555	-1.8765845839471	0.00239544010349839	0.0204683135662752
ENSMUST00000179017	-1.8795173653016	0.00308730150497991	0.0240413037345512
piRNAclusterDB_2036	-1.88010136104703	0.00583202424531681	0.0343896982040919
ENSMUST00000178183	-1.88379615608326	0.00328133164505943	0.024943921003137
piRNAclusterDB_439	-1.88425499835019	0.00198015211518127	0.017727913612984
piRNAclusterDB_484	-1.88488273501391	0.00896589051444155	0.0467329546331469
ENSMUST00000179274	-1.88505339439015	0.00387783343031076	0.02652406278347
ENSMUST00000179260	-1.88846247214919	0.00334033097806351	0.0251903859079652
ENSMUST00000175438	-1.89108704956695	0.00948367646882478	0.0488444991063532
piRNAclusterDB_276	-1.89219900844546	0.00873593628415552	0.0460316642665118
ENSMUST00000179111	-1.89442897392223	0.00349622621252691	0.0255304507404674
ENSMUST00000179244	-1.89686888274233	0.0035111987209693	0.0255304507404674
ENSMUST00000082490	-1.8978308146193	0.00445457654900909	0.0289559316161696
ENSMUST00000179690	-1.90431997397983	0.00279342601704457	0.0225559546759395
ENSMUST00000083854	-1.91089891647534	0.00308043606539598	0.0240413037345512
ENSMUST00000093714	-1.91381275474543	0.00353592837825594	0.0255304507404674
ENSMUST00000179782	-1.9199335913336	0.00279234795586768	0.0225559546759395
ENSMUST00000179897	-1.92090972960557	0.00377427505598323	0.0263082558038086
ENSMUST00000179101	-1.92143083682168	0.00298458110566077	0.0236477778740486
ENSMUST00000177553	-1.92337987532899	0.00318468758976634	0.0246035075074054
ENSMUST00000178061	-1.92403490724941	0.00425237698655996	0.0281437510704693
ENSMUST00000179754	-1.92505399906324	0.00235425179218094	0.0202850626118735
ENSMUST00000179794	-1.9300065244308	0.0033772879089215	0.0253713269105177
ENSMUST00000180326	-1.93255286980951	0.00327294491490062	0.024943921003137
ENSMUST00000082801	-1.94465573558527	0.00308851785202994	0.0240413037345512
ENSMUST00000082465	-1.94736643815496	0.00300436311395262	0.0237004460620831
ENSMUST00000180129	-1.9548888029354	0.00351392552649561	0.0255304507404674
ENSMUST00000178491	-1.95499090954554	0.00345263279128434	0.0255221596621918
ENSMUST00000083414	-1.95516730717773	0.00339921011661633	0.0254013701441693
ENSMUST00000083979	-1.95703840607378	0.004799633255578	0.0301628328446874
ENSMUST00000083751	-1.95832363661013	0.00355379798629734	0.0255304507404674
piRNAclusterDB_1770	-1.96000000262366	0.000175114418355181	0.0028114072634367
ENSMUST00000083073	-1.96080578644891	0.0032833725699993	0.024943921003137
ENSMUST00000180263	-1.96108615740817	0.00341207305168049	0.0254510478283532
ENSMUST00000083140	-1.9629250075074	0.0028521701996375	0.0228953506259963
ENSMUST00000082821	-1.96393896486597	0.00343062785812838	0.0254510478283532
ENSMUST00000082729	-1.96750482188196	0.00245197511325719	0.0208215242055517
ENSMUST00000157972	-1.96854308081891	0.00405547685861855	0.0271908807323364
ENSMUST00000180010	-1.97215474075542	0.00307718533365358	0.0240413037345512
ENSMUST00000179499	-1.9723004479168	0.00299193296703292	0.0236477778740486
ENSMUST00000175087	-1.97672698405051	0.0072596460469468	0.0403750274058882
ENSMUST00000178659	-1.97863785613117	0.00296896317976289	0.0236477778740486
ENSMUST00000175620	-1.982325005418	0.00133526476138938	0.0128222854423139
piRNAclusterDB_2170	-1.98423380076149	0.000637155874754561	0.00743951887852627
ENSMUST00000083459	-1.98551167484246	0.00321362739868806	0.0247805039561125
piRNAclusterDB_76	-1.98717302431749	2.47449083887821e-05	0.000623936033606714
ENSMUST00000083193	-1.98776197024115	0.00283542271188992	0.0228371725567328
ENSMUST00000082495	-1.99355360922509	0.00257778001006919	0.0215338939865536
ENSMUST00000082560	-1.9980900387598	0.00222337123753695	0.0195257602270873
ENSMUST00000179057	-2.01989209222215	0.0037965297997647	0.0263576646571502
ENSMUST00000179093	-2.0275909106535	0.00272651592622142	0.0222650316534096
piRNAclusterDB_1972	-2.03359953969471	0.000307428841216686	0.00424004207181402
ENSMUST00000083917	-2.03499377723629	0.00259407164541199	0.0216260333927855
ENSMUST00000082719	-2.06351978430667	0.00388375322714993	0.02652406278347
ENSMUST00000083744	-2.06715708698952	0.00254262018857983	0.0213268754593125
chr3.tRNA286-GluTTC	-2.1100335679478	4.15140487530116e-05	0.000932364701502065
chr3.tRNA754-GluTTC	-2.11158176532718	4.11388807598021e-05	0.000929015384191136
piRNAclusterDB_1279	-2.12230569008854	0.00445963618322028	0.0289559316161696
piRNAclusterDB_1050	-2.16201744785151	0.000386422426452854	0.0050741091780231
piRNAclusterDB_773	-2.16540934568095	0.00288449956188528	0.0230647727613784
piRNAclusterDB_651	-2.18459965628725	0.00140265425870135	0.0134067651238664
chr10.tRNA90-GluCTC	-2.20465815903841	9.55540210081944e-06	0.000286348620592026
chr3.tRNA303-GluCTC	-2.20510835860304	9.48550022358705e-06	0.000286348620592026
chr1.tRNA709-GluCTC	-2.20518009559259	9.45876719465722e-06	0.000286348620592026
chr1.tRNA1007-GluCTC	-2.20586923327878	9.45067025645069e-06	0.000286348620592026
chr1.tRNA1004-GluCTC	-2.20594660953073	9.48179265718106e-06	0.000286348620592026
chr11.tRNA1912-GluCTC	-2.20594879717671	9.48161680396608e-06	0.000286348620592026
chr3.tRNA745-GluCTC	-2.20603932687712	9.45296259939974e-06	0.000286348620592026
chr13.tRNA1013-GluCTC	-2.20607639503891	9.41474584706166e-06	0.000286348620592026
chr1.tRNA1010-GluCTC	-2.20615123568057	9.43549056204633e-06	0.000286348620592026
chr17.tRNA719-GluCTC	-2.22126821730329	6.29569837284158e-06	0.000213845622416355
chr4.tRNA622-AlaCGC	-2.22669336165347	6.56813940712485e-06	0.00022127092592855
chr12.tRNA892-GluCTC	-2.23594018813044	5.61620342800773e-06	0.000199261200247593
chr7.tRNA969-GluCTC	-2.23763910609882	5.677795027667e-06	0.000199358948494144
piRNAclusterDB_881	-2.29082701365313	0.000334283679367465	0.00454352879525989
piRNAclusterDB_1361	-2.40193074151455	0.000275665778860316	0.00396149073816748
piRNAclusterDB_1327	-2.41935374238398	3.41124931958248e-05	0.000805760615142759
piRNAclusterDB_145	-2.63112740086238	0.00622200643003764	0.0359668726124539
piRNAclusterDB_1415	-2.86320006412863	3.83763034362102e-05	0.00089111077470522
ENSMUST00000158761	-2.97537642884599	0.0022282555789864	0.0195269305535909
ENSMUST00000175417	-3.13366125168269	5.53001666064734e-05	0.00116054234354485
ENSMUST00000175309	-3.2619794024652	0.00381280843389883	0.0264007325587096
ENSMUST00000083241	-7.16000541889368	6.37038598859218e-05	0.00126741493840289
ENSMUST00000157927	-7.77644616872474	0.00574430277169942	0.034045520516419
mmu-let-7e-3p	6.88898936096811	0.000214945390536142	0.00330118192815987
mmu-let-7f-2-3p	7.29545389771234	0.00038258594951665	0.00507220057784289
piRNAclusterDB_2223	1.03439684995999	0.0016540724450923	0.01541550510052
piRNAclusterDB_564	1.04181878876044	0.00489044194453381	0.0305525888891535
chr9.tRNA342-GlnCTG	1.09869359605125	8.68103567207362e-05	0.00163665397303773
chr13.tRNA997-ArgTCT	1.09969977665771	0.00832093825055731	0.0444721147071399
ENSMUST00000083424	1.10172238649431	0.000102908365464471	0.00185272779657107
chr13.tRNA113-GlnTTG	1.10731576279706	5.52359840306957e-05	0.00116054234354485
chr13.tRNA64-GlnCTG	1.12016046620334	0.000165100892244863	0.00269271693304122
mmu-let-7g-5p	1.76321595016563	0.00172542657686548	0.0158646604718504
chr11.tRNA1493-GlnTTG	1.12966928724859	5.05974704681411e-05	0.00109450317696874
piRNAclusterDB_36	1.13109488080402	0.00702416252297757	0.0393314822471905
piRNAclusterDB_1088	1.13613954565284	0.00607696081659007	0.0353772081532368
chr13.tRNA994-GlnCTG	1.13851709379413	0.000120620062876678	0.00207426133231441
chr11.tRNA1817-GlnCTG	1.15487697326558	0.000104862274565352	0.00187384325418956
chr19.tRNA639-ArgTCT	1.15580206492863	0.00751552115185206	0.0412013884677096
chr3.tRNA28-TyrGTA	1.16305957883915	0.00691458616621605	0.0389834693321645
ENSMUST00000101927	1.17111685377929	7.23604619373128e-05	0.00139625116695942
ENSMUST00000116965	1.18315197167995	0.00625664989875897	0.0360151695852932
piRNAclusterDB_614	1.18731030288804	0.00771077465126637	0.0418643115148016
piRNAclusterDB_1870	1.18943879660772	0.00960598779926837	0.049105236138051
piRNAclusterDB_860	1.1988144844245	0.00185273884165026	0.0167725917162612
piRNAclusterDB_1302	1.20415822432622	0.000402497251259666	0.0052184974847862
piRNAclusterDB_687	1.20721303958652	0.00820460165434735	0.0440796245743367
chr13.tRNA114-GlnTTG	1.20725670802769	2.26050361227403e-05	0.000580666865402892
ENSMUST00000083804	1.22780588776626	8.98917475038273e-05	0.00167934128291241
chr3.tRNA756-GlnCTG	1.23108967428371	5.62391708728e-06	0.000199261200247593
piRNAclusterDB_2060	1.23908708786601	0.00346837410240456	0.0255304507404674
piRNAclusterDB_1250	1.24766817740441	0.00602816167493532	0.0352428797780713
piRNAclusterDB_2173	1.26987723244229	0.00527404844221623	0.0323045292064213
piRNAclusterDB_1672	1.27884634779959	0.00973192583566448	0.0496872238317776
chr11.tRNA1818-ArgTCT	1.2788674225877	0.00120006577768398	0.0117996898236391
mmu-let-7i-5p	1.65829145320714	0.00807527380497191	0.043650019049242
piRNAclusterDB_447	1.28424611319262	0.000718539381151238	0.00806884387030489
ENSMUST00000082857	1.28885912667931	0.00918457559223864	0.0476623809142687
ENSMUST00000082507	1.30376420875492	0.000630209134866262	0.0074004558408581
piRNAclusterDB_1057	1.30478672580432	0.000114159861582753	0.00201306226518281
piRNAclusterDB_2275	1.36268516602781	0.00466092536142883	0.0298386343231659
ENSMUST00000116723	1.3857896478381	0.00323530913648976	0.024900974814556
piRNAclusterDB_259	1.38692337967335	0.00412868515498695	0.0274577604967579
piRNAclusterDB_359	1.39233384026106	0.00054424662598182	0.00657898127289788
ENSMUST00000175268	1.39493387309799	0.00616028816777773	0.0357651131533717
piRNAclusterDB_2379	1.40693066650256	0.00346529507107651	0.0255304507404674
piRNAclusterDB_1982	1.43404697766475	0.0074486650332794	0.0409826148417381
piRNAclusterDB_2323	1.44124661159702	0.00161186093308506	0.0150562464431355
piRNAclusterDB_1115	1.48168531035285	0.000351282045763584	0.00473366953471584
piRNAclusterDB_2224	1.51227810839972	0.00431088286912737	0.0283483657473816
piRNAclusterDB_941	1.51679437180422	0.00404650027045723	0.0271750263261098
piRNAclusterDB_2237	1.53925102548341	0.0018206929543349	0.0165921242623425
piRNAclusterDB_1877	1.54126383722234	0.00474860260812595	0.0299914462925463
mmu-miR-100-5p	2.11876444598459	0.000670054266794801	0.0077140701303267
mmu-miR-10a-3p	2.47812824705689	5.12003853455014e-05	0.00109600824880214
piRNAclusterDB_1724	1.58616345409281	0.00169200165280004	0.0156978031444879
mmu-miR-10a-5p	2.05583276942362	0.000396540622614629	0.00518208650433705
piRNAclusterDB_1306	1.59952630442134	0.00400406948844727	0.0270384922968658
piRNAclusterDB_834	1.6048679109305	0.000456037270844388	0.00576711748667826
piRNAclusterDB_2293	1.61051014059569	0.0047353560459557	0.0299914462925463
piRNAclusterDB_188	1.63129951551691	0.00556396102212277	0.0332463789917767
chr3.tRNA293-HisGTG	1.64003018551374	6.37384474872059e-05	0.00126741493840289
mmu-miR-10b-5p	2.0383467960802	0.000707279767295672	0.007986043526333
ENSMUST00000082965	1.65255560334296	0.00736024025042877	0.0406593917059976
piRNAclusterDB_1090	1.65360807244246	0.00384367615374985	0.0264093734776105
piRNAclusterDB_343	1.65714558136671	0.00360078009840895	0.0256422386115905
mmu-miR-1247-5p	1.85512392580437	9.63427869017342e-05	0.00177564508594676
piRNAclusterDB_437	1.6747804857244	0.0067044616862187	0.0381517011925283
ENSMUST00000083226	1.6777496667867	0.00639712083062536	0.0366696884433337
piRNAclusterDB_1513	1.6808717763338	0.00344660390161709	0.0255221596621918
piRNAclusterDB_1020	1.68766304658945	1.80947721234072e-05	0.000489273114652656
piRNAclusterDB_1407	1.69860870257262	7.04873973261231e-06	0.000235531059358021
piRNAclusterDB_118	1.71263272498419	0.0027152265944207	0.0222302416395799
piRNAclusterDB_1087	1.75151150300277	0.00672064030739428	0.0381517011925283
mmu-miR-125a-3p	7.25245628139498	4.69002217787654e-05	0.00103080166583276
piRNAclusterDB_1320	1.75560019769876	7.05217902817389e-05	0.00137367089126989
mmu-miR-125b-5p	1.9094890524776	6.35190982804013e-05	0.00126741493840289
piRNAclusterDB_1406	1.77323647197689	0.00111016313879173	0.0113724475412264
piRNAclusterDB_1980	1.78028419694461	0.00532435758428126	0.0323714640109408
ENSMUST00000083176	1.80887861412473	0.000398428062133944	0.00518208650433705
mmu-miR-126a-3p	4.50420322079206	0.000711170598966716	0.00800797578562521
piRNAclusterDB_1701	1.82835691824588	0.000202164854117927	0.00315930627537901
piRNAclusterDB_1536	1.8291055670593	0.00574880565411065	0.034045520516419
mmu-miR-129-5p	7.80388088529179	2.95848791909728e-05	0.000719888826458594
piRNAclusterDB_1851	1.85035296614065	0.00831925851186451	0.0444721147071399
mmu-miR-132-5p	8.23495082307624	0.00253839810835688	0.0213268754593125
piRNAclusterDB_1571	1.87008820492251	0.00951637552400081	0.0488537038913341
ENSMUST00000158640	1.87628953165325	0.000119701108145644	0.00207426133231441
piRNAclusterDB_567	1.89128406474899	0.00556533059521712	0.0332463789917767
mmu-miR-145a-3p	1.28395417086702	0.00019328752066033	0.00303210576303037
piRNAclusterDB_844	1.89978137629823	0.00377661093047374	0.0263082558038086
mmu-miR-147-5p	8.32415707263398	0.00181292292733911	0.0165580294030305
mmu-miR-152-3p	2.19956201178739	2.15958999050501e-05	0.000565344895603541
mmu-miR-16-2-3p	8.35277516522878	2.80083279945143e-06	0.000108598328356088
piRNAclusterDB_1416	1.93214240315626	0.00178082622827485	0.0163011042276384
piRNAclusterDB_57	1.93793751115778	0.00499897747194595	0.0310355234776876
mmu-miR-181a-5p	2.48329508311019	7.22878192802832e-05	0.00139625116695942
piRNAclusterDB_1836	1.94651488733648	0.00226199878116521	0.0197327112656868
piRNAclusterDB_1960	1.94866576132506	0.00217314679878767	0.0191665951566895
piRNAclusterDB_95	1.94953781496537	0.00381766967685456	0.0264007325587096
piRNAclusterDB_1987	1.95686268307164	0.000300270807806262	0.00416930074352614
piRNAclusterDB_1062	1.9588151606827	0.000591235361057527	0.00702755215083535
piRNAclusterDB_184	1.97386382465445	0.0027719716383736	0.0225543649998344
piRNAclusterDB_1025	1.99019135459441	0.000283257227945407	0.00401917011129302
piRNAclusterDB_2273	1.99054385990145	0.00106928358114554	0.0111735146182723
piRNAclusterDB_1029	2.0258881836352	2.66164676934756e-05	0.000662992013455664
mmu-miR-181b-5p	1.89329899251399	0.000118628069680004	0.002065937993156
piRNAclusterDB_1745	2.05319688628997	0.00649462424724923	0.0371250426372661
mmu-miR-181c-5p	3.78913919342997	0.00125310508610127	0.0122334011968557
piRNAclusterDB_2298	2.06763459162433	8.73792028689534e-05	0.00163985627302008
mmu-miR-182-5p	2.07968196258857	0.0036026513271891	0.0256422386115905
mmu-miR-183-3p	7.03769036546712	0.00053574412453235	0.00649530487264885
piRNAclusterDB_2199	2.09887466715887	0.00892455246960911	0.0466697277875957
mmu-miR-183-5p	1.65054777823704	0.00060181710912259	0.00710766758187886
piRNAclusterDB_988	2.10701278432819	0.00198414604914176	0.017727913612984
piRNAclusterDB_1095	2.10760870921452	0.00721437520699077	0.0402321331081846
mmu-miR-1839-5p	2.28508992974593	1.76819461837102e-05	0.000484485325433659
piRNAclusterDB_1444	2.11231076350029	0.00304349340633463	0.0239631377395313
piRNAclusterDB_1399	2.11777028927051	0.00739544329542698	0.0407990227438992
mmu-miR-186-5p	2.94505367061539	8.94225055146674e-06	0.000286348620592026
piRNAclusterDB_821	2.12451762000829	0.00253704075785706	0.0213268754593125
ENSMUST00000174946	2.14132685385316	0.000699259013450684	0.00793910095381854
mmu-miR-1899	3.76293969110537	0.00700671355377125	0.039287302463847
piRNAclusterDB_2158	2.14446718611997	0.00588215541392832	0.0345860640218103
piRNAclusterDB_1054	2.16650944864718	0.00852482512947375	0.0453260430558048
ENSMUST00000104549	2.17359591382465	2.68656269376368e-05	0.000665167028395705
piRNAclusterDB_1841	2.18661388185844	0.00470412915056752	0.0299751485408256
piRNAclusterDB_16	2.1894258451197	0.000782258178601388	0.00861952041300725
mmu-miR-18a-5p	2.37802226181877	0.00267225954881543	0.0220541902522719
ENSMUST00000157677	2.21640851248407	0.00370452734341731	0.0260712455161732
piRNAclusterDB_1346	2.22285261008685	0.0085502278115341	0.0453599311567246
mmu-miR-190a-5p	7.70548473784641	0.0052111389063273	0.0320146201868538
piRNAclusterDB_2249	2.22666793596365	0.000911182356877736	0.00988115959569259
ENSMUST00000082506	2.25928207860136	4.26679483053485e-06	0.000157986727508993
piRNAclusterDB_575	2.26821840271542	0.000179586674391911	0.00286085748740602
mmu-miR-195a-5p	1.58850830292685	0.00349539895506066	0.0255304507404674
piRNAclusterDB_273	2.31421495738258	0.00252928981114501	0.0213268754593125
piRNAclusterDB_244	2.31752162960746	0.00872530048459897	0.0460316642665118
piRNAclusterDB_933	2.31848025266941	0.0088333879934148	0.0463668258658171
piRNAclusterDB_429	2.33156424683947	0.00171669423794274	0.0158197608025665
mmu-miR-1983	6.47428866376232	0.000428668366164315	0.00548855758546833
piRNAclusterDB_547	2.36173718239181	0.000151420465400923	0.00252982972682029
piRNAclusterDB_418	2.3738147692079	0.000432758528935592	0.00552371911156921
mmu-miR-19a-3p	5.28714554545392	0.000264148296668677	0.00384982091953284
chr3.tRNA285-AsnGTT	2.38129215752429	0.00769167404996382	0.0418158470176604
piRNAclusterDB_2296	2.39427586377357	0.000941948256839378	0.0101345741769891
piRNAclusterDB_296	2.39687784749852	0.00123720877813835	0.0121358665349609
piRNAclusterDB_1036	2.41462087943367	0.000287037777684504	0.00404015502151819
piRNAclusterDB_481	2.42365122796062	0.00130513051584175	0.0126511472172396
piRNAclusterDB_838	2.45546809020892	0.00171059601032813	0.0158002113850761
ENSMUST00000157638	2.46232821043178	1.94637216483568e-05	0.000519453869965887
mmu-miR-200a-3p	3.03953163478583	0.000127731285529149	0.00218739826468668
mmu-miR-200a-5p	2.11227853312678	0.0033494092130043	0.0252125858341533
piRNAclusterDB_93	2.49100417045759	0.00372211514385458	0.0261502448568245
piRNAclusterDB_21	2.51098766053479	0.00551805340136729	0.0331083204082037
piRNAclusterDB_1383	2.51232032819058	4.04475450774447e-05	0.000918449780487834
piRNAclusterDB_2328	2.5454301926296	0.00177389249888366	0.0162738798446693
piRNAclusterDB_1354	2.54577234521039	0.000636639564134706	0.00743951887852627
piRNAclusterDB_1388	2.54616127456356	0.00148303077323016	0.014012083857416
piRNAclusterDB_40	2.54857178638461	0.00104382218742992	0.0109721462668464
piRNAclusterDB_303	2.55633175146724	0.00741341205942823	0.0408433291745979
piRNAclusterDB_1532	2.55988271755555	0.00212057216648974	0.018783516388519
piRNAclusterDB_1184	2.56164725264961	0.00412061054740546	0.0274577604967579
piRNAclusterDB_58	2.56312744707076	0.000100434709632566	0.00182648963092852
piRNAclusterDB_373	2.57628572293718	9.61462521695855e-06	0.000286348620592026
ENSMUST00000082797	2.58190602203287	0.00354258211269261	0.0255304507404674
piRNAclusterDB_1695	2.5843965282693	0.00514250827079405	0.0317352987882335
piRNAclusterDB_824	2.61005782061519	0.000117076535370467	0.00204759387392604
mmu-miR-202-5p	7.78672543796138	3.28493082965199e-05	0.000784945680806377
piRNAclusterDB_981	2.62763443421171	0.000605047440173476	0.00712534377969336
mmu-miR-204-5p	5.24098452947372	3.94308802812655e-05	0.000905368256737437
piRNAclusterDB_2052	2.64808598678978	0.000973574754350419	0.0104202922926568
piRNAclusterDB_1413	2.71279553226995	0.00684164245081996	0.0386259448164235
mmu-miR-214-3p	2.64675292533102	0.000224346619300323	0.00340245241817094
piRNAclusterDB_1964	2.76271804831696	0.00482190373937447	0.0302565257539375
piRNAclusterDB_926	2.76434911103836	0.00239509463683799	0.0204683135662752
piRNAclusterDB_978	2.76511369032228	3.61678038680912e-05	0.000844600419874174
piRNAclusterDB_1714	2.79215888027292	0.00244882236025271	0.0208215242055517
mmu-miR-221-3p	1.94032274517995	6.18382063495533e-05	0.00126434256211031
mmu-miR-223-5p	7.39361571353714	0.00979862885442348	0.0499037975113761
piRNAclusterDB_39	2.81075288273829	0.00809058032647368	0.043650019049242
piRNAclusterDB_1795	2.81477167115901	0.00283936622299038	0.0228371725567328
ENSMUST00000082493	2.81669915670261	0.00426817139300782	0.0282028688509038
ENSMUST00000083294	2.82136178125258	3.58201261690897e-05	0.000841261248885479
piRNAclusterDB_1540	2.83371656054075	4.73906992986496e-05	0.00103604135168856
piRNAclusterDB_698	2.8469243327057	0.00449227498542627	0.0291218457257129
piRNAclusterDB_172	2.94421796264565	0.000143845306278117	0.002422968068865
mmu-miR-23b-5p	7.48577121814495	6.8263385674885e-05	0.00133601197677989
piRNAclusterDB_1177	2.96266455059371	0.00917577609847552	0.0476623809142687
piRNAclusterDB_1133	2.96826625973139	0.00389009830917449	0.02652406278347
piRNAclusterDB_2093	2.98509930644546	0.00304973410124181	0.0239663616751507
piRNAclusterDB_1563	2.99769203844096	5.53445983782944e-05	0.00116054234354485
mmu-miR-24-3p	1.92157602622224	0.000182759386655279	0.00288900415058921
mmu-miR-25-5p	6.54740861781487	0.00261945677389451	0.0217055793159404
piRNAclusterDB_314	3.04498538322984	0.000521067267631182	0.00637376925584571
piRNAclusterDB_1579	3.06386589804415	0.000375128935120975	0.00500577897190652
piRNAclusterDB_891	3.07209270582158	0.000155061996233109	0.00255945704625734
piRNAclusterDB_551	3.09447692544733	7.65318857790735e-05	0.00145623171551848
piRNAclusterDB_82	3.09957856236523	0.00855742077101425	0.0453599311567246
mmu-miR-26a-2-3p	6.93738178631407	0.000896217987840115	0.00974459240746792
mmu-miR-26a-5p	1.56769077007899	0.00342441856919784	0.0254510478283532
piRNAclusterDB_783	3.17557729175577	2.32946959351312e-05	0.000594665840331611
piRNAclusterDB_1197	3.20486012373641	0.00944078703820106	0.0486846106988788
piRNAclusterDB_2272	3.21993374713162	0.000215259551519914	0.00330118192815987
piRNAclusterDB_1037	3.23322253682031	2.03071435532888e-05	0.000538466838735594
piRNAclusterDB_466	3.25106465544204	0.00100944998523613	0.0106928851528879
piRNAclusterDB_2064	3.25348822447924	4.36083029963769e-05	0.000974076768016897
piRNAclusterDB_1736	3.30813942937386	2.11700196622121e-05	0.000557748594946743
piRNAclusterDB_1023	3.32903143316497	3.27024795029871e-05	0.000784945680806377
ENSMUST00000082550	3.33333058247589	2.20450422802957e-05	0.000573246454136289
piRNAclusterDB_1956	3.33339731052526	0.00113290472274889	0.0113844459914375
ENSMUST00000083856	3.34414320981645	1.79043280159331e-05	0.000487329722817781
piRNAclusterDB_1085	3.34773618528396	0.00098372196280986	0.0105015513432429
piRNAclusterDB_30	3.35618635666819	0.00286295866013438	0.0229371541776848
ENSMUST00000116746	3.36977514622764	9.8815551605885e-05	0.0018050307426675
piRNAclusterDB_1198	3.40789095893534	5.44232905467805e-06	0.000196210284339709
mmu-miR-26b-5p	1.81269210875306	0.00014363668764337	0.002422968068865
piRNAclusterDB_1391	3.4398472311034	6.51923821509562e-05	0.00128578605081897
piRNAclusterDB_1893	3.44199180199531	0.00142635086281288	0.0135701436253725
piRNAclusterDB_111	3.4485623359777	0.000418020494020886	0.00538578128660138
ENSMUST00000083521	3.47612977535856	0.00025442258951423	0.0037479456734892
piRNAclusterDB_2122	3.52589172889713	1.7010347148625e-05	0.000469211589133214
piRNAclusterDB_874	3.59595429718249	0.000156970315768649	0.00258059199123659
piRNAclusterDB_354	3.60481298619897	0.00762292542402975	0.0416072025136285
piRNAclusterDB_1307	3.62694272602204	0.000176159465379996	0.00281718055529876
piRNAclusterDB_1616	3.64846266279871	0.00462095188094727	0.0297216153844965
piRNAclusterDB_530	3.69927303073899	0.00360733222435055	0.0256422386115905
piRNAclusterDB_2297	3.72901047201759	0.000270398091279639	0.00391315547591309
mmu-miR-27a-5p	7.65522279291747	0.00634742761354486	0.036435652921326
piRNAclusterDB_63	3.74093014972205	0.000114612304149095	0.00201306226518281
mmu-miR-27b-5p	7.57918946518385	1.63363315074691e-05	0.000453664341187147
mmu-miR-28a-5p	2.79289688091998	0.000498916667556681	0.00613936378340707
mmu-miR-292a-5p	6.9990277018344	0.000250785217944522	0.00370765196313664
piRNAclusterDB_955	3.82269574975505	1.14587560404426e-05	0.000329339072211323
mmu-miR-294-3p	7.18108612959349	6.21404373591929e-05	0.00126434256211031
piRNAclusterDB_436	3.86175685928044	0.000847623984511968	0.0092994155508036
piRNAclusterDB_1317	3.8800810741387	0.00119274088644978	0.011755791470764
piRNAclusterDB_1295	3.88422679107663	0.00028087462381388	0.00400831494401058
ENSMUST00000116819	3.88433009678034	0.00010925626974965	0.00193553133047871
mmu-miR-29a-3p	2.71854957478159	0.000223382361020695	0.00340037593998169
piRNAclusterDB_2283	4.3436576007504	6.31970676657303e-05	0.00126741493840289
piRNAclusterDB_321	4.37969283806488	3.1263259274124e-06	0.000120085977211822
piRNAclusterDB_1487	4.43295021363207	6.38333071166421e-05	0.00126741493840289
piRNAclusterDB_2221	4.48819672581854	0.000186741832491725	0.00294064724728348
mmu-miR-29a-5p	6.84526632414966	0.000668775492915917	0.0077140701303267
mmu-miR-29b-2-5p	7.23192525697564	5.36491579399888e-05	0.00114247688670132
piRNAclusterDB_1258	4.54335967038776	0.00549420573462061	0.0330134291948695
piRNAclusterDB_1214	4.67713938357912	0.00111030058599165	0.0113724475412264
piRNAclusterDB_818	4.69664093294989	0.00940596608895923	0.0485704694912103
ENSMUST00000104170	4.93726628052012	5.07370120991841e-06	0.000184539044006767
ENSMUST00000104097	4.97831198954686	0.0075767617660125	0.0414102272052013
piRNAclusterDB_2256	5.01068262655022	0.000268224843374467	0.00389542087020868
piRNAclusterDB_668	5.02838485203064	0.00149493336423713	0.0140921470803088
ENSMUST00000158132	5.05525901478952	0.00115852521894345	0.0115571326452854
piRNAclusterDB_1638	5.16151752254588	0.000284568978682791	0.00401917011129302
piRNAclusterDB_888	5.1898264355494	4.57889617616242e-05	0.00101178834860363
mmu-miR-29c-3p	2.8077534489586	2.96012680465942e-05	0.000719888826458594
piRNAclusterDB_405	5.25434759411701	0.00768979427703821	0.0418158470176604
piRNAclusterDB_411	5.25794225496031	0.000490945542441769	0.00607766921516768
mmu-miR-3066-5p	6.64571389904701	0.0022661410504633	0.0197327112656868
piRNAclusterDB_409	5.67220784929435	0.00307698451429555	0.0240413037345512
mmu-miR-3074-5p	7.56700346529119	3.05501346878214e-05	0.00073859443274674
ENSMUST00000082806	5.788079585402	0.00897082141676719	0.0467329546331469
ENSMUST00000082996	5.85914768551584	0.00874886047414685	0.0460407382186217
ENSMUST00000083665	5.90302829277244	0.00601657550444156	0.0352252497482262
ENSMUST00000082668	5.92141905651817	0.00692942593748593	0.0390136172644756
mmu-miR-3084-3p	7.78249085361099	1.00355099324589e-05	0.000294613898731472
ENSMUST00000183056	6.02571408607767	0.00698640467218392	0.0392269442659507
ENSMUST00000122759	6.05471919141494	0.00751850154520247	0.0412013884677096
ENSMUST00000157648	6.05514121146745	0.00921385744648715	0.0477540404855765
ENSMUST00000178674	6.08103627276103	0.00384560176012049	0.0264093734776105
ENSMUST00000083878	6.1058892296841	0.00317214917001824	0.0245527930108756
mmu-miR-30b-3p	7.79487846653387	1.37782182770925e-05	0.000387866281635961
mmu-miR-30c-2-3p	3.42056465034322	0.000106619485341876	0.00189699603790091
ENSMUST00000175078	6.52784362664009	0.00960350206216336	0.049105236138051
mmu-miR-30e-5p	1.84439146759513	0.00218206203896311	0.0192040149467631
mmu-miR-3102-3p	-8.84593080835563	0.0064837743400652	0.0371146414173649
mmu-miR-32-5p	7.55945465652075	0.00858305951677955	0.0453633920929359
mmu-miR-322-5p	7.76096321705662	7.12931984757033e-06	0.000236302456238017
mmu-miR-329-3p	6.87489242263484	0.000949605844203602	0.0101902872576418
piRNAclusterDB_1932	6.80704211296958	0.000246926911212272	0.00366378918802325
ENSMUST00000082962	6.83239336386091	0.000244807661603518	0.00364550539561761
ENSMUST00000083233	6.83239336386091	0.000244807661603518	0.00364550539561761
mmu-miR-337-5p	8.19764535970935	9.29392300941535e-06	0.000286348620592026
mmu-miR-340-5p	3.15302996443211	9.56634406176914e-05	0.00177564508594676
mmu-miR-345-3p	8.00149307190755	7.9425878666432e-06	0.000261152289055228
mmu-miR-345-5p	7.35653626107294	2.74816429571009e-05	0.000676344626069968
mmu-miR-351-5p	3.73905951342902	0.00196579450115138	0.0177180162274828
mmu-miR-361-3p	2.14425272533024	0.00204814212483965	0.0181811320369135
mmu-miR-378d	3.78375984656705	0.00519265150380211	0.0319966981718541
mmu-miR-382-3p	6.65630604833152	0.000534071579474616	0.0064941839989369
mmu-miR-3970	3.84083742593536	0.00684177319376066	0.0386259448164235
mmu-miR-411-3p	6.70393968039829	0.00105485467406922	0.0110598283429196
mmu-miR-421-3p	7.06992027116678	7.34130363802812e-05	0.00140994196038764
mmu-miR-429-3p	3.13733694780579	0.000503651082473062	0.00617912223571429
mmu-miR-431-5p	7.57579545392017	8.35558339030512e-05	0.00158255519512231
ENSMUST00000083493	7.20814475786193	0.000210417177200294	0.00326345131431399
mmu-miR-434-3p	1.75430177601095	0.00356080561492804	0.0255304507404674
mmu-miR-465d-3p	2.07107417117211	0.00810709142083115	0.0436699157793133
ENSMUST00000179396	7.28284618285755	0.00038616396446593	0.0050741091780231
mmu-miR-466c-5p	5.74373473396257	0.00887137044887381	0.0465068017153972
mmu-miR-470-3p	7.44632640084503	0.00809277725438501	0.043650019049242
mmu-miR-485-3p	7.10089112061846	0.000102748223795864	0.00185272779657107
mmu-miR-487b-3p	7.62122325963423	1.23424060862782e-05	0.000351846900583631
mmu-miR-499-5p	8.10719434828596	0.00270250210323206	0.0222145672885676
mmu-miR-511-5p	7.16026813300969	0.00356556659976357	0.0255304507404674
mmu-miR-5121	6.71287366605678	0.00379584984880983	0.0263576646571502
mmu-miR-5122	6.86397754768047	0.000854953269833076	0.00934536685907963
mmu-miR-543-3p	7.20041085753529	5.11703778413471e-05	0.00109600824880214
mmu-miR-6239	6.02148763172596	3.97435989748648e-05	0.000907478843259412
mmu-miR-6412	4.53100487110964	0.00247627298834143	0.0209844989321305
mmu-miR-652-3p	1.12870094946813	0.00749380459410221	0.0411758514462033
mmu-miR-6538	-1.69765132553907	0.000139865272822032	0.00237539781528327
mmu-miR-669d-5p	8.33277334769097	0.00186742022470186	0.0168683453264278
mmu-miR-669f-3p	7.43646825135196	7.56695015304021e-05	0.00144651930832536
mmu-miR-672-3p	7.20696737567216	9.86511559001054e-05	0.0018050307426675
mmu-miR-676-5p	8.14323366782733	6.22135818686068e-06	0.000213081517899978
mmu-miR-7015-3p	7.38273819879206	0.000383808851510739	0.00507220057784289
mmu-miR-7019-3p	-9.31158687496276	0.00261390993914493	0.0217033734341124
mmu-miR-7210-3p	7.3582944767134	9.59600687232964e-05	0.00177564508594676
mmu-miR-744-5p	1.58358678955722	0.00158121172341725	0.0148373976786413
ENSMUST00000093750	7.92293539313295	3.2260175445337e-06	0.000122767889889199
mmu-miR-7a-5p	2.10602215001416	0.000147399121065849	0.00247269545951282
mmu-miR-7b-5p	2.22401250275811	1.87966403852074e-05	0.000504929359367335
ENSMUST00000083519	8.13819720382178	2.21766876417688e-05	0.000573246454136289
mmu-miR-877-3p	6.19793407277743	0.00232485101491026	0.0201018797086701
ENSMUST00000158992	8.16012176329513	6.53842541657333e-05	0.00128578605081897
mmu-miR-878-5p	2.35505757264636	0.00225828723769764	0.0197327112656868
mmu-miR-881-3p	2.61773485256566	0.00214897859224864	0.018994197879875
mmu-miR-9-5p	4.0075922788982	2.39524672849196e-05	0.00060768296630259
mmu-miR-98-5p	3.0165729772266	5.99009376133419e-05	0.00123096426795418
mmu-miR-99a-5p	1.90072360344911	5.82057687709558e-05	0.00120213924446547
ENSMUST00000104003	8.8370562353864	3.58302565643307e-06	0.000135103077504036
ENSMUST00000104004	9.08798689333057	5.88763084185781e-06	0.000203345905546517
